# One-stop analysis of DIA proteomics data using MSFragger-DIA and FragPipe computational platform

**DOI:** 10.1101/2022.10.28.514272

**Authors:** Fengchao Yu, Guo Ci Teo, Andy T. Kong, Ginny Xiaohe Li, Vadim Demichev, Alexey I. Nesvizhskii

## Abstract

Liquid chromatography (LC) coupled with data-independent acquisition (DIA) mass spectrometry (MS) has been increasingly used in quantitative proteomics studies. Here, we present a fast and sensitive approach for direct peptide identification from DIA data, MSFragger-DIA, which leverages the unmatched speed of the fragment ion indexing-based search engine MSFragger. MSFragger-DIA conducts a database search of the DIA tandem mass (MS/MS) spectra prior to spectral feature detection and peak tracing across the LC dimension. We have integrated MSFragger-DIA into the FragPipe computational platform for seamless support of peptide identification and spectral library building from DIA, data dependent acquisition (DDA), or both data types combined. We compared MSFragger-DIA with other DIA tools, such as DIA-Umpire based workflow in FragPipe, Spectronaut, and *in silico* library-based DIA-NN and MaxDIA. We demonstrated the fast and sensitive performance of MSFragger-DIA across a variety of sample types and data acquisition schemes, including single-cell proteomics, phosphoproteomics, and large-scale tumor proteome profiling studies.
