## Supplementary Table 1 for "One-stop analysis of DIA proteomics data using MSFragger-DIA and FragPipe computational platform"

### Sheet: Sheet1
dataset name	ProteomeXchange identifier	run name	figures in the paper	instrument	acquisition scheme	gradient
benchmark		Lymph_001	2	Thermo Orbitrap Eclipse	staggered 8 Th-wide windows	90 minutes
		Lymph_002
		Lymph_004
		Lymph_0100
		Lymph_016
		Lymph_017
		Lymph_029
		Lymph_030
		Lymph_031
		Lymph_043
		Lymph_044
		Lymph_045
		Lymph_056
		Lymph_057
		Lymph_058
		Lymph_060
		Lymph_075
		Lymph_076
		Lymph_077
		Lymph_078
		Lymph_079
		Lymph_098
		Lymph_130
		Lymph_Ecoli_1-12_008
		Lymph_Ecoli_1-12_009
		Lymph_Ecoli_1-12_010
		Lymph_Ecoli_1-12_022
		Lymph_Ecoli_1-12_023
		Lymph_Ecoli_1-12_024
		Lymph_Ecoli_1-12_036
		Lymph_Ecoli_1-12_037
		Lymph_Ecoli_1-12_038
		Lymph_Ecoli_1-12_050
		Lymph_Ecoli_1-12_051
		Lymph_Ecoli_1-12_052
		Lymph_Ecoli_1-12_066
		Lymph_Ecoli_1-12_067
		Lymph_Ecoli_1-12_068
		Lymph_Ecoli_1-12_069
		Lymph_Ecoli_1-12_088
		Lymph_Ecoli_1-12_089
		Lymph_Ecoli_1-12_090
		Lymph_Ecoli_1-12_091
		Lymph_Ecoli_1-12_092
		Lymph_Ecoli_1-12_103
		Lymph_Ecoli_1-12_104
		Lymph_Ecoli_1-25_005
		Lymph_Ecoli_1-25_006
		Lymph_Ecoli_1-25_007
		Lymph_Ecoli_1-25_018
		Lymph_Ecoli_1-25_019
		Lymph_Ecoli_1-25_020
		Lymph_Ecoli_1-25_032
		Lymph_Ecoli_1-25_033
		Lymph_Ecoli_1-25_034
		Lymph_Ecoli_1-25_046
		Lymph_Ecoli_1-25_047
		Lymph_Ecoli_1-25_049
		Lymph_Ecoli_1-25_061
		Lymph_Ecoli_1-25_063
		Lymph_Ecoli_1-25_064
		Lymph_Ecoli_1-25_065
		Lymph_Ecoli_1-25_080
		Lymph_Ecoli_1-25_082
		Lymph_Ecoli_1-25_083
		Lymph_Ecoli_1-25_085
		Lymph_Ecoli_1-25_087
		Lymph_Ecoli_1-25_101
		Lymph_Ecoli_1-25_102
		Lymph_Ecoli_1-6_011
		Lymph_Ecoli_1-6_012
		Lymph_Ecoli_1-6_013
		Lymph_Ecoli_1-6_026
		Lymph_Ecoli_1-6_027
		Lymph_Ecoli_1-6_028
		Lymph_Ecoli_1-6_039
		Lymph_Ecoli_1-6_041
		Lymph_Ecoli_1-6_042
		Lymph_Ecoli_1-6_053
		Lymph_Ecoli_1-6_054
		Lymph_Ecoli_1-6_055
		Lymph_Ecoli_1-6_070
		Lymph_Ecoli_1-6_071
		Lymph_Ecoli_1-6_072
		Lymph_Ecoli_1-6_074
		Lymph_Ecoli_1-6_093
		Lymph_Ecoli_1-6_094
		Lymph_Ecoli_1-6_095
		Lymph_Ecoli_1-6_096
		Lymph_Ecoli_1-6_097
		Lymph_Ecoli_1-6_105
		Lymph_Ecoli_1-6_106
		MM-85-87-91-92-96-97-102-104-106_Lymph-Ecoli_1-12_DIA400			staggered 4 Th-wide windows
		MM-85-87-91-92-96-97-102-104-106_Lymph-Ecoli_1-12_DIA500
		MM-85-87-91-92-96-97-102-104-106_Lymph-Ecoli_1-12_DIA600
		MM-85-87-91-92-96-97-102-104-106_Lymph-Ecoli_1-12_DIA700
		MM-85-87-91-92-96-97-102-104-106_Lymph-Ecoli_1-12_DIA800
		MM-85-87-91-92-96-97-102-104-106_Lymph-Ecoli_1-12_DIA900
		LE_10_DDA_2ul			DDA
		LE_10_DDA_2ul_20201209114338
		LE_1_DDA_2ul
		LE_1_DDA_2ul_20201208200004
		LE_2_DDA_2ul
		LE_2_DDA_2ul_20201208214527
		LE_3_DDA_2ul
		LE_3_DDA_2ul_20201208233016
		LE_4_DDA_2ul
		LE_4_DDA_2ul_20201209011502
		LE_5_DDA_2ul
		LE_5_DDA_2ul_20201209025945
		LE_6_DDA_2ul
		LE_6_DDA_2ul_20201209044429
		LE_7_DDA_2ul
		LE_7_DDA_2ul_20201209062916
		LE_8_DDA_2ul
		LE_8_DDA_2ul_20201209081403
		LE_9_DDA_2ul
		LE_9_DDA_2ul_20201209095851
2018-HeLa	MSV000082805	23aug2017_hela_serum_timecourse_4mz_narrow_1	3a, 3b, S2a, S2b	Thermo Q Exactive HF	staggered 4 Th-wide windows	90 minutes
		23aug2017_hela_serum_timecourse_4mz_narrow_2
		23aug2017_hela_serum_timecourse_4mz_narrow_3
		23aug2017_hela_serum_timecourse_4mz_narrow_4
		23aug2017_hela_serum_timecourse_4mz_narrow_5
		23aug2017_hela_serum_timecourse_4mz_narrow_6
		23aug2017_hela_serum_timecourse_pool_wide_001			staggered 24 Th-wide windows
		23aug2017_hela_serum_timecourse_pool_wide_002
		23aug2017_hela_serum_timecourse_pool_wide_003
2020-Yeast	MSV000084000	20190206_LUM1_CPBA_EASY04_060_30_SA_90mingrad_80B_GPF_400_500_4mzol_30k_60IIT_4e5agc_1632-01_01	3c, 3d, S2c, S2d	Thermo Orbitrap Fusion Lumos Tribrid	staggered 4 Th-wide windows	90 minutes
		20190206_LUM1_CPBA_EASY04_060_30_SA_90mingrad_80B_GPF_500_600_4mzol_30k_60IIT_4e5agc_1632-01_01
		20190206_LUM1_CPBA_EASY04_060_30_SA_90mingrad_80B_GPF_600_700_4mzol_30k_60IIT_4e5agc_1632-01_01
		20190206_LUM1_CPBA_EASY04_060_30_SA_90mingrad_80B_GPF_700_800_4mzol_30k_60IIT_4e5agc_1632-01_01
		20190206_LUM1_CPBA_EASY04_060_30_SA_90mingrad_80B_GPF_800_900_4mzol_30k_60IIT_4e5agc_1632-01_01
		20190206_LUM1_CPBA_EASY04_060_30_SA_90mingrad_80B_GPF_900_1000_4mzol_30k_60IIT_4e5agc_1632-01_01
		20190206_LUM1_CPBA_EASY04_060_30_SA_90mingrad_80B_DIA_400_1000_8mzol_15k_20IIT_4e5agc_1633-01_01			staggered 8 Th-wide windows
		20190206_LUM1_CPBA_EASY04_060_30_SA_90mingrad_80B_DIA_400_1000_8mzol_15k_20IIT_4e5agc_1633-01_02
		20190206_LUM1_CPBA_EASY04_060_30_SA_90mingrad_80B_DIA_400_1000_8mzol_15k_20IIT_4e5agc_1633-01_04
		20190206_LUM1_CPBA_EASY04_060_30_SA_90mingrad_80B_DIA_400_1000_8mzol_15k_20IIT_4e5agc_1633-01_05
low-input-cell	PXD027679	20210430_PC9-750pg_60K-IT118-DIA-IW10_01	4a, S3a	Thermo Orbitrap Eclipse	10 Th-wide windows	90 minutes
		20210430_PC9-750pg_60K-IT118-DIA-IW10_02
		20210430_PC9-750pg_60K-IT118-DIA-IW10_03
		20210430_PC9lib-1500pg_60K-IT118-DIA-IW10_01
		20210430_PC9lib-1500pg_60K-IT118-DIA-IW10_02
		20210430_PC9lib-1500pg_60K-IT118-DIA-IW10_03
		20210430_PC9lib-1500pg_60K-IT118-DIA-IW10_04
		20210430_PC9lib-1500pg_60K-IT118-DIA-IW10_05
		20210430_PC9lib-1500pg_60K-IT118-DIA-IW10_06
		20210430_PC9-7500pg_60K-IT118-DIA-IW10_01	4b, S3b
		20210430_PC9-7500pg_60K-IT118-DIA-IW10_02
		20210430_PC9-7500pg_60K-IT118-DIA-IW10_03
		20210430_PC9lib-1ug_AGC250-30K-IT54-DIA-IW10_01
		20210430_PC9lib-1ug_AGC250-30K-IT54-DIA-IW10_02
		20210430_PC9lib-1ug_AGC250-30K-IT54-DIA-IW10_03
		20210430_PC9lib-1ug_AGC250-30K-IT54-DIA-IW10_04
		20210430_PC9lib-1ug_AGC250-30K-IT54-DIA-IW10_05
		20210430_PC9lib-1ug_AGC250-30K-IT54-DIA-IW10_06
single-cell	PXD023325	20201112_MEC1-MF-1cell-Eclipse-DIA-01	4c, S3c	Thermo Orbitrap Eclipse	10 Th-wide windows	160 minutes
		20201112_MEC1-MF-1cell-Eclipse-DIA-02
		20201112_MEC1-MF-1cell-Eclipse-DIA-03
		20201106_MEC1-MF-10cells-Eclipse-DIA-01
		20201106_MEC1-MF-10cells-Eclipse-DIA-02
		20201106_MEC1-MF-10cells-Eclipse-DIA-03
		20201112_MEC1-MF-10cells-Eclipse-DIA-01
		20201112_MEC1-MF-10cells-Eclipse-DIA-02
		20201112_MEC1-MF-10cells-Eclipse-DIA-03
		20201119_MEC1-Vial-1500pg-Eclipse-DDA-01			DDA
		20201119_MEC1-Vial-1500pg-Eclipse-DDA-02
		20201119_MEC1-Vial-1500pg-Eclipse-DDA-03
		20201119_MEC1-Vial-1500pg-Eclipse-DIA-01			10 Th-wide windows
		20201119_MEC1-Vial-1500pg-Eclipse-DIA-02
		20201119_MEC1-Vial-1500pg-Eclipse-DIA-03
		20201112_MEC1-MF-100cells-Eclipse-DIA-01.mzML	4d, S3d
		20201112_MEC1-MF-100cells-Eclipse-DIA-02.mzML
		20201112_MEC1-MF-100cells-Eclipse-DIA-03.mzML
		20201120_MCE1-Vial-750ng-Eclipse-DDA-02.mzML			DDA
		20201120_MCE1-Vial-750ng-Eclipse-DDA-03.mzML
		20201120_MCE1-Vial-750ng-Eclipse-DDA-04.mzML
		20201120_MEC1-Vial-750ng-Eclipse-DDA-01.mzML
		20201120_MEC1-Vial-750ng-Eclipse-DIA-01.mzML			10 Th-wide windows
		20201120_MEC1-Vial-750ng-Eclipse-DIA-02.mzML
		20201120_MEC1-Vial-750ng-Eclipse-DIA-03.mzML
		20201120_MEC1-Vial-750ng-Eclipse-DIA-04.mzML
melanoma-phospho	PXD022992	201905024_F_7951_phos_1	5	Thermo Orbitrap Fusion Lumos Tribrid	variable-wide windows	120 minutes
		201905024_F_7951_phos_2
		201905024_F_HTB69_phos_1
		201905024_F_HTB69_phos_2
		201905024_F_SH4_phos_1
		201905024_F_SH4_phos_2
		201905024_S_A375_phos_1
		201905024_S_A375_phos_2
		201905024_S_G361_phoso_1
		201905024_S_G361_phos_2
		201905024_S_SK_phos_1
		201905024_S_SK_phos_2
ccRCC	PDC000200	CPTAC_CCRCC_W_JHU_20190112_LUMOS_DDA_LIBRARY_f01	6	Thermo Orbitrap Fusion Lumos Tribrid	DDA	140 minutes
		CPTAC_CCRCC_W_JHU_20190112_LUMOS_DDA_LIBRARY_f02
		CPTAC_CCRCC_W_JHU_20190112_LUMOS_DDA_LIBRARY_f03
		CPTAC_CCRCC_W_JHU_20190112_LUMOS_DDA_LIBRARY_f04
		CPTAC_CCRCC_W_JHU_20190112_LUMOS_DDA_LIBRARY_f05
		CPTAC_CCRCC_W_JHU_20190112_LUMOS_DDA_LIBRARY_f06
		CPTAC_CCRCC_W_JHU_20190112_LUMOS_DDA_LIBRARY_f07
		CPTAC_CCRCC_W_JHU_20190112_LUMOS_DDA_LIBRARY_f08
		CPTAC_CCRCC_W_JHU_20190112_LUMOS_C3L-00004_NAT			variable-wide windows
		CPTAC_CCRCC_W_JHU_20190112_LUMOS_C3L-00004_T
		CPTAC_CCRCC_W_JHU_20190112_LUMOS_C3L-00010_NAT
		CPTAC_CCRCC_W_JHU_20190112_LUMOS_C3L-00010_T
		CPTAC_CCRCC_W_JHU_20190112_LUMOS_C3L-00011_NAT
		CPTAC_CCRCC_W_JHU_20190112_LUMOS_C3L-00011_T
		CPTAC_CCRCC_W_JHU_20190112_LUMOS_C3L-00026_NAT
		CPTAC_CCRCC_W_JHU_20190112_LUMOS_C3L-00026_T
		CPTAC_CCRCC_W_JHU_20190112_LUMOS_C3L-00079_NAT
		CPTAC_CCRCC_W_JHU_20190112_LUMOS_C3L-00079_T
		CPTAC_CCRCC_W_JHU_20190112_LUMOS_C3L-00088_NAT
		CPTAC_CCRCC_W_JHU_20190112_LUMOS_C3L-00088_T
		CPTAC_CCRCC_W_JHU_20190112_LUMOS_C3L-00096_NAT
		CPTAC_CCRCC_W_JHU_20190112_LUMOS_C3L-00096_T
		CPTAC_CCRCC_W_JHU_20190112_LUMOS_C3L-00097_NAT
		CPTAC_CCRCC_W_JHU_20190112_LUMOS_C3L-00097_T
		CPTAC_CCRCC_W_JHU_20190112_LUMOS_C3L-00103_NAT
		CPTAC_CCRCC_W_JHU_20190112_LUMOS_C3L-00103_T
		CPTAC_CCRCC_W_JHU_20190112_LUMOS_C3L-00183_NAT
		CPTAC_CCRCC_W_JHU_20190112_LUMOS_C3L-00183_T
		CPTAC_CCRCC_W_JHU_20190112_LUMOS_C3L-00360_NAT
		CPTAC_CCRCC_W_JHU_20190112_LUMOS_C3L-00360_T
		CPTAC_CCRCC_W_JHU_20190112_LUMOS_C3L-00369_NAT
		CPTAC_CCRCC_W_JHU_20190112_LUMOS_C3L-00369_T
		CPTAC_CCRCC_W_JHU_20190112_LUMOS_C3L-00416_NAT
		CPTAC_CCRCC_W_JHU_20190112_LUMOS_C3L-00416_T
		CPTAC_CCRCC_W_JHU_20190112_LUMOS_C3L-00418_NAT
		CPTAC_CCRCC_W_JHU_20190112_LUMOS_C3L-00418_T
		CPTAC_CCRCC_W_JHU_20190112_LUMOS_C3L-00447_NAT
		CPTAC_CCRCC_W_JHU_20190112_LUMOS_C3L-00447_T
		CPTAC_CCRCC_W_JHU_20190112_LUMOS_C3L-00448_NAT
		CPTAC_CCRCC_W_JHU_20190112_LUMOS_C3L-00448_T
		CPTAC_CCRCC_W_JHU_20190112_LUMOS_C3L-00561_NAT
		CPTAC_CCRCC_W_JHU_20190112_LUMOS_C3L-00561_T
		CPTAC_CCRCC_W_JHU_20190112_LUMOS_C3L-00581_NAT
		CPTAC_CCRCC_W_JHU_20190112_LUMOS_C3L-00581_T
		CPTAC_CCRCC_W_JHU_20190112_LUMOS_C3L-00583_NAT
		CPTAC_CCRCC_W_JHU_20190112_LUMOS_C3L-00583_T
		CPTAC_CCRCC_W_JHU_20190112_LUMOS_C3L-00606_NAT
		CPTAC_CCRCC_W_JHU_20190112_LUMOS_C3L-00606_T
		CPTAC_CCRCC_W_JHU_20190112_LUMOS_C3L-00607_NAT
		CPTAC_CCRCC_W_JHU_20190112_LUMOS_C3L-00607_T
		CPTAC_CCRCC_W_JHU_20190112_LUMOS_C3L-00610_T
		CPTAC_CCRCC_W_JHU_20190112_LUMOS_C3L-00765_T
		CPTAC_CCRCC_W_JHU_20190112_LUMOS_C3L-00766_T
		CPTAC_CCRCC_W_JHU_20190112_LUMOS_C3L-00790_T
		CPTAC_CCRCC_W_JHU_20190112_LUMOS_C3L-00791_NAT
		CPTAC_CCRCC_W_JHU_20190112_LUMOS_C3L-00791_T
		CPTAC_CCRCC_W_JHU_20190112_LUMOS_C3L-00792_T
		CPTAC_CCRCC_W_JHU_20190112_LUMOS_C3L-00796_T
		CPTAC_CCRCC_W_JHU_20190112_LUMOS_C3L-00799_T
		CPTAC_CCRCC_W_JHU_20190112_LUMOS_C3L-00800_T
		CPTAC_CCRCC_W_JHU_20190112_LUMOS_C3L-00812_T
		CPTAC_CCRCC_W_JHU_20190112_LUMOS_C3L-00813_T
		CPTAC_CCRCC_W_JHU_20190112_LUMOS_C3L-00814_NAT
		CPTAC_CCRCC_W_JHU_20190112_LUMOS_C3L-00814_T
		CPTAC_CCRCC_W_JHU_20190112_LUMOS_C3L-00817_T
		CPTAC_CCRCC_W_JHU_20190112_LUMOS_C3L-00902_NAT
		CPTAC_CCRCC_W_JHU_20190112_LUMOS_C3L-00902_T
		CPTAC_CCRCC_W_JHU_20190112_LUMOS_C3L-00907_NAT
		CPTAC_CCRCC_W_JHU_20190112_LUMOS_C3L-00907_T
		CPTAC_CCRCC_W_JHU_20190112_LUMOS_C3L-00908_NAT
		CPTAC_CCRCC_W_JHU_20190112_LUMOS_C3L-00908_T
		CPTAC_CCRCC_W_JHU_20190112_LUMOS_C3L-00910_NAT
		CPTAC_CCRCC_W_JHU_20190112_LUMOS_C3L-00910_T
		CPTAC_CCRCC_W_JHU_20190112_LUMOS_C3L-00917_NAT
		CPTAC_CCRCC_W_JHU_20190112_LUMOS_C3L-00917_T
		CPTAC_CCRCC_W_JHU_20190112_LUMOS_C3L-01281_NAT
		CPTAC_CCRCC_W_JHU_20190112_LUMOS_C3L-01281_T
		CPTAC_CCRCC_W_JHU_20190112_LUMOS_C3L-01283_T
		CPTAC_CCRCC_W_JHU_20190112_LUMOS_C3L-01286_NAT
		CPTAC_CCRCC_W_JHU_20190112_LUMOS_C3L-01286_T
		CPTAC_CCRCC_W_JHU_20190112_LUMOS_C3L-01287_NAT
		CPTAC_CCRCC_W_JHU_20190112_LUMOS_C3L-01287_T
		CPTAC_CCRCC_W_JHU_20190112_LUMOS_C3L-01288_T
		CPTAC_CCRCC_W_JHU_20190112_LUMOS_C3L-01302_NAT
		CPTAC_CCRCC_W_JHU_20190112_LUMOS_C3L-01302_T
		CPTAC_CCRCC_W_JHU_20190112_LUMOS_C3L-01313_NAT
		CPTAC_CCRCC_W_JHU_20190112_LUMOS_C3L-01313_T
		CPTAC_CCRCC_W_JHU_20190112_LUMOS_C3L-01352_T
		CPTAC_CCRCC_W_JHU_20190112_LUMOS_C3L-01553_T
		CPTAC_CCRCC_W_JHU_20190112_LUMOS_C3L-01557_T
		CPTAC_CCRCC_W_JHU_20190112_LUMOS_C3L-01560_T
		CPTAC_CCRCC_W_JHU_20190112_LUMOS_C3L-01603_NAT
		CPTAC_CCRCC_W_JHU_20190112_LUMOS_C3L-01603_T
		CPTAC_CCRCC_W_JHU_20190112_LUMOS_C3L-01607_NAT
		CPTAC_CCRCC_W_JHU_20190112_LUMOS_C3L-01607_T
		CPTAC_CCRCC_W_JHU_20190112_LUMOS_C3L-01836_NAT
		CPTAC_CCRCC_W_JHU_20190112_LUMOS_C3L-01836_T
		CPTAC_CCRCC_W_JHU_20190112_LUMOS_C3L-01861_NAT
		CPTAC_CCRCC_W_JHU_20190112_LUMOS_C3L-01861_T
		CPTAC_CCRCC_W_JHU_20190112_LUMOS_C3L-01882_NAT
		CPTAC_CCRCC_W_JHU_20190112_LUMOS_C3L-01882_T
		CPTAC_CCRCC_W_JHU_20190112_LUMOS_C3L-01885_NAT
		CPTAC_CCRCC_W_JHU_20190112_LUMOS_C3L-01885_T
		CPTAC_CCRCC_W_JHU_20190112_LUMOS_C3N-00148_NAT
		CPTAC_CCRCC_W_JHU_20190112_LUMOS_C3N-00148_T
		CPTAC_CCRCC_W_JHU_20190112_LUMOS_C3N-00149_NAT
		CPTAC_CCRCC_W_JHU_20190112_LUMOS_C3N-00149_T
		CPTAC_CCRCC_W_JHU_20190112_LUMOS_C3N-00150_NAT
		CPTAC_CCRCC_W_JHU_20190112_LUMOS_C3N-00150_T
		CPTAC_CCRCC_W_JHU_20190112_LUMOS_C3N-00154_T
		CPTAC_CCRCC_W_JHU_20190112_LUMOS_C3N-00168_NAT
		CPTAC_CCRCC_W_JHU_20190112_LUMOS_C3N-00168_T
		CPTAC_CCRCC_W_JHU_20190112_LUMOS_C3N-00177_NAT
		CPTAC_CCRCC_W_JHU_20190112_LUMOS_C3N-00177_T
		CPTAC_CCRCC_W_JHU_20190112_LUMOS_C3N-00194_NAT
		CPTAC_CCRCC_W_JHU_20190112_LUMOS_C3N-00194_T
		CPTAC_CCRCC_W_JHU_20190112_LUMOS_C3N-00242_NAT
		CPTAC_CCRCC_W_JHU_20190112_LUMOS_C3N-00242_T
		CPTAC_CCRCC_W_JHU_20190112_LUMOS_C3N-00244_NAT
		CPTAC_CCRCC_W_JHU_20190112_LUMOS_C3N-00244_T
		CPTAC_CCRCC_W_JHU_20190112_LUMOS_C3N-00246_NAT
		CPTAC_CCRCC_W_JHU_20190112_LUMOS_C3N-00246_T
		CPTAC_CCRCC_W_JHU_20190112_LUMOS_C3N-00305_T
		CPTAC_CCRCC_W_JHU_20190112_LUMOS_C3N-00310_NAT
		CPTAC_CCRCC_W_JHU_20190112_LUMOS_C3N-00310_T
		CPTAC_CCRCC_W_JHU_20190112_LUMOS_C3N-00312_NAT
		CPTAC_CCRCC_W_JHU_20190112_LUMOS_C3N-00312_T
		CPTAC_CCRCC_W_JHU_20190112_LUMOS_C3N-00314_NAT
		CPTAC_CCRCC_W_JHU_20190112_LUMOS_C3N-00314_T
		CPTAC_CCRCC_W_JHU_20190112_LUMOS_C3N-00315_T
		CPTAC_CCRCC_W_JHU_20190112_LUMOS_C3N-00317_NAT
		CPTAC_CCRCC_W_JHU_20190112_LUMOS_C3N-00317_T
		CPTAC_CCRCC_W_JHU_20190112_LUMOS_C3N-00320_NAT
		CPTAC_CCRCC_W_JHU_20190112_LUMOS_C3N-00320_T
		CPTAC_CCRCC_W_JHU_20190112_LUMOS_C3N-00380_T
		CPTAC_CCRCC_W_JHU_20190112_LUMOS_C3N-00390_NAT
		CPTAC_CCRCC_W_JHU_20190112_LUMOS_C3N-00390_T
		CPTAC_CCRCC_W_JHU_20190112_LUMOS_C3N-00435_NAT
		CPTAC_CCRCC_W_JHU_20190112_LUMOS_C3N-00437_NAT
		CPTAC_CCRCC_W_JHU_20190112_LUMOS_C3N-00437_T
		CPTAC_CCRCC_W_JHU_20190112_LUMOS_C3N-00491_NAT
		CPTAC_CCRCC_W_JHU_20190112_LUMOS_C3N-00491_T
		CPTAC_CCRCC_W_JHU_20190112_LUMOS_C3N-00492_NAT
		CPTAC_CCRCC_W_JHU_20190112_LUMOS_C3N-00494_NAT
		CPTAC_CCRCC_W_JHU_20190112_LUMOS_C3N-00494_T
		CPTAC_CCRCC_W_JHU_20190112_LUMOS_C3N-00495_NAT
		CPTAC_CCRCC_W_JHU_20190112_LUMOS_C3N-00495_T
		CPTAC_CCRCC_W_JHU_20190112_LUMOS_C3N-00573_NAT
		CPTAC_CCRCC_W_JHU_20190112_LUMOS_C3N-00573_T
		CPTAC_CCRCC_W_JHU_20190112_LUMOS_C3N-00577_NAT
		CPTAC_CCRCC_W_JHU_20190112_LUMOS_C3N-00577_T
		CPTAC_CCRCC_W_JHU_20190112_LUMOS_C3N-00646_NAT
		CPTAC_CCRCC_W_JHU_20190112_LUMOS_C3N-00646_T
		CPTAC_CCRCC_W_JHU_20190112_LUMOS_C3N-00733_NAT
		CPTAC_CCRCC_W_JHU_20190112_LUMOS_C3N-00733_T
		CPTAC_CCRCC_W_JHU_20190112_LUMOS_C3N-00831_NAT
		CPTAC_CCRCC_W_JHU_20190112_LUMOS_C3N-00831_T
		CPTAC_CCRCC_W_JHU_20190112_LUMOS_C3N-00834_NAT
		CPTAC_CCRCC_W_JHU_20190112_LUMOS_C3N-00834_T
		CPTAC_CCRCC_W_JHU_20190112_LUMOS_C3N-00852_NAT
		CPTAC_CCRCC_W_JHU_20190112_LUMOS_C3N-00852_T
		CPTAC_CCRCC_W_JHU_20190112_LUMOS_C3N-00953_NAT
		CPTAC_CCRCC_W_JHU_20190112_LUMOS_C3N-00953_T
		CPTAC_CCRCC_W_JHU_20190112_LUMOS_C3N-01175_NAT
		CPTAC_CCRCC_W_JHU_20190112_LUMOS_C3N-01176_NAT
		CPTAC_CCRCC_W_JHU_20190112_LUMOS_C3N-01176_T
		CPTAC_CCRCC_W_JHU_20190112_LUMOS_C3N-01178_NAT
		CPTAC_CCRCC_W_JHU_20190112_LUMOS_C3N-01178_T
		CPTAC_CCRCC_W_JHU_20190112_LUMOS_C3N-01179_NAT
		CPTAC_CCRCC_W_JHU_20190112_LUMOS_C3N-01179_T
		CPTAC_CCRCC_W_JHU_20190112_LUMOS_C3N-01200_NAT
		CPTAC_CCRCC_W_JHU_20190112_LUMOS_C3N-01200_T
		CPTAC_CCRCC_W_JHU_20190112_LUMOS_C3N-01213_T
		CPTAC_CCRCC_W_JHU_20190112_LUMOS_C3N-01214_NAT
		CPTAC_CCRCC_W_JHU_20190112_LUMOS_C3N-01214_T
		CPTAC_CCRCC_W_JHU_20190112_LUMOS_C3N-01220_NAT
		CPTAC_CCRCC_W_JHU_20190112_LUMOS_C3N-01220_T
		CPTAC_CCRCC_W_JHU_20190112_LUMOS_C3N-01261_NAT
		CPTAC_CCRCC_W_JHU_20190112_LUMOS_C3N-01261_T
		CPTAC_CCRCC_W_JHU_20190112_LUMOS_C3N-01361_NAT
		CPTAC_CCRCC_W_JHU_20190112_LUMOS_C3N-01361_T
		CPTAC_CCRCC_W_JHU_20190112_LUMOS_C3N-01522_NAT
		CPTAC_CCRCC_W_JHU_20190112_LUMOS_C3N-01522_T
		CPTAC_CCRCC_W_JHU_20190112_LUMOS_C3N-01524_NAT
		CPTAC_CCRCC_W_JHU_20190112_LUMOS_C3N-01524_T
		CPTAC_CCRCC_W_JHU_20190112_LUMOS_C3N-01646_NAT
		CPTAC_CCRCC_W_JHU_20190112_LUMOS_C3N-01646_T
		CPTAC_CCRCC_W_JHU_20190112_LUMOS_C3N-01648_NAT
		CPTAC_CCRCC_W_JHU_20190112_LUMOS_C3N-01648_T
		CPTAC_CCRCC_W_JHU_20190112_LUMOS_C3N-01649_NAT
		CPTAC_CCRCC_W_JHU_20190112_LUMOS_C3N-01649_T
		CPTAC_CCRCC_W_JHU_20190112_LUMOS_C3N-01651_NAT
		CPTAC_CCRCC_W_JHU_20190112_LUMOS_C3N-01651_T
		CPTAC_CCRCC_W_JHU_20190112_LUMOS_C3N-01808_NAT
		CPTAC_CCRCC_W_JHU_20190112_LUMOS_C3N-01808_T
