## Supplementary Table 2 for "One-stop analysis of DIA proteomics data using MSFragger-DIA and FragPipe computational platform"

### Sheet: Sheet1
Tool	E.coli precursors	H. Sapience precursors	Estimated actual FDR (%)
Spectronaut	131	39781	NA
DIA-NN in silico library	24	47707	0.185
FF-MSF	57	48836	0.375
FP-MSF (library with experimental spectra)	286	52027	1.616
FP-MSF hybrid	54	51012	0.418
FP-MSF hybrid (library with experimental spectra)	223	52226	1.647
