## Supplementary Data 1 for "One-stop analysis of DIA proteomics data using MSFragger-DIA and FragPipe computational platform": #runningTimes.txt

Job	Running time [min]	Start date	Start time	End date	End time
Configuring	0.016798875	01/05/2022	12:56:03	01/05/2022	12:56:04
Assemble run info	0.339257275	01/05/2022	12:56:04	01/05/2022	12:56:25
Finish run info	0.016776056666666667	01/05/2022	12:56:25	01/05/2022	12:56:26
Testing fasta files	0.13345887833333334	01/05/2022	12:56:26	01/05/2022	12:56:34
Testing raw files	0.03924844166666667	01/05/2022	12:56:34	01/05/2022	12:56:36
Feature detection	4.306597813333333	01/05/2022	12:56:36	01/05/2022	13:00:54
Deisotoping	2.1230193566666666	01/05/2022	13:00:54	01/05/2022	13:03:02
MS/MS preparation	0.12269364	01/05/2022	13:03:02	01/05/2022	13:03:09
Calculating peak properties	0.05607434333333333	01/05/2022	13:03:09	01/05/2022	13:03:12
Combining apl files for first search	0.01677901	01/05/2022	13:03:12	01/05/2022	13:03:13
Preparing searches	2.767091401666667	01/05/2022	13:03:13	01/05/2022	13:05:59
DIA preparation1	0.016774233333333333	01/05/2022	13:05:59	01/05/2022	13:06:01
DIA preparation2	4.900665036666667	01/05/2022	13:06:01	01/05/2022	13:10:55
DIA preparation3	19.831577118333332	01/05/2022	13:10:55	01/05/2022	13:30:44
DIA library search1	6.2349714	01/05/2022	13:30:44	01/05/2022	13:36:59
DIA library search2	12.452267363333334	01/05/2022	13:36:59	01/05/2022	13:49:26
DIA library search3	158.39199170833334	01/05/2022	13:49:26	01/05/2022	16:27:49
Peptide FDR1	131.75048670666666	01/05/2022	16:27:49	01/05/2022	18:39:34
Peptide FDR2	20.558214126666666	01/05/2022	18:39:34	01/05/2022	19:00:08
Peptide FDR3	19.541431368333335	01/05/2022	19:00:08	01/05/2022	19:19:40
DIA quant preparation1	3.367165775	01/05/2022	19:19:40	01/05/2022	19:23:02
DIA quant processing quant matches	12.073843135	01/05/2022	19:23:02	01/05/2022	19:35:07
Preparing combined folder	0.23346713166666666	01/05/2022	19:35:07	01/05/2022	19:35:21
Prepare protein assembly	18.935441023333333	01/05/2022	19:35:21	01/05/2022	19:54:17
Assembling proteins	45.69402373	01/05/2022	19:54:17	01/05/2022	20:39:58
Assembling unidentified peptides	0.022582611666666665	01/05/2022	20:39:58	01/05/2022	20:40:00
Finish protein assembly	3.800548825	01/05/2022	20:40:00	01/05/2022	20:43:48
Updating identifications	0.022554673333333334	01/05/2022	20:43:48	01/05/2022	20:43:49
Estimating complexity	0.10590596166666667	01/05/2022	20:43:49	01/05/2022	20:43:56
Prepare writing tables	0.033444586666666665	01/05/2022	20:43:56	01/05/2022	20:43:58
Writing tables	3.6396886333333334	01/05/2022	20:43:58	01/05/2022	20:47:36
Finish writing tables	0.11678759	01/05/2022	20:47:36	01/05/2022	20:47:43
