## Supplementary Data 1 for "One-stop analysis of DIA proteomics data using MSFragger-DIA and FragPipe computational platform": lcms-files_2022-08-19_15-02-06.fp-manifest

/storage/yufe/data/MSV000082805/raw/mzml/23aug2017_hela_serum_timecourse_4mz_narrow_1.mzML			GPF-DIA
/storage/yufe/data/MSV000082805/raw/mzml/23aug2017_hela_serum_timecourse_4mz_narrow_2.mzML			GPF-DIA
/storage/yufe/data/MSV000082805/raw/mzml/23aug2017_hela_serum_timecourse_4mz_narrow_3.mzML			GPF-DIA
/storage/yufe/data/MSV000082805/raw/mzml/23aug2017_hela_serum_timecourse_4mz_narrow_4.mzML			GPF-DIA
/storage/yufe/data/MSV000082805/raw/mzml/23aug2017_hela_serum_timecourse_4mz_narrow_5.mzML			GPF-DIA
/storage/yufe/data/MSV000082805/raw/mzml/23aug2017_hela_serum_timecourse_4mz_narrow_6.mzML			GPF-DIA
/storage/yufe/data/MSV000082805/raw/mzml/23aug2017_hela_serum_timecourse_pool_wide_001.mzML			DIA
/storage/yufe/data/MSV000082805/raw/mzml/23aug2017_hela_serum_timecourse_pool_wide_002.mzML			DIA
/storage/yufe/data/MSV000082805/raw/mzml/23aug2017_hela_serum_timecourse_pool_wide_003.mzML			DIA
