## Supplementary Data 1 for "One-stop analysis of DIA proteomics data using MSFragger-DIA and FragPipe computational platform": #runningTimes.txt

Job	Running time [min]	Start date	Start time	End date	End time
Configuring	0.016799891666666667	01/05/2022	12:52:01	01/05/2022	12:52:02
Assemble run info	0.33923993333333335	01/05/2022	12:52:02	01/05/2022	12:52:23
Finish run info	0.016784616666666665	01/05/2022	12:52:23	01/05/2022	12:52:24
Testing fasta files	0.01677820333333333	01/05/2022	12:52:24	01/05/2022	12:52:25
Testing raw files	0.039276453333333336	01/05/2022	12:52:25	01/05/2022	12:52:27
Feature detection	5.206623276666667	01/05/2022	12:52:27	01/05/2022	12:57:39
Deisotoping	0.87268885	01/05/2022	12:57:39	01/05/2022	12:58:32
MS/MS preparation	0.25598305666666665	01/05/2022	12:58:32	01/05/2022	12:58:47
Calculating peak properties	0.08934166666666667	01/05/2022	12:58:47	01/05/2022	12:58:52
Combining apl files for first search	0.016775235	01/05/2022	12:58:52	01/05/2022	12:58:53
Preparing searches	0.7668655433333333	01/05/2022	12:58:53	01/05/2022	12:59:39
DIA preparation1	0.016779021666666668	01/05/2022	12:59:39	01/05/2022	12:59:40
DIA preparation2	1.1669035616666668	01/05/2022	12:59:40	01/05/2022	13:00:50
DIA preparation3	9.41721362	01/05/2022	13:00:50	01/05/2022	13:10:15
DIA library search1	0.26779485166666667	01/05/2022	13:10:15	01/05/2022	13:10:32
DIA library search2	0.5844960733333333	01/05/2022	13:10:32	01/05/2022	13:11:07
DIA library search3	24.655929208333333	01/05/2022	13:11:07	01/05/2022	13:35:46
Peptide FDR1	51.27369908833333	01/05/2022	13:35:46	01/05/2022	14:27:02
Peptide FDR2	9.006989053333333	01/05/2022	14:27:02	01/05/2022	14:36:03
Peptide FDR3	8.623562021666666	01/05/2022	14:36:03	01/05/2022	14:44:40
DIA quant preparation1	1.2169590483333332	01/05/2022	14:44:40	01/05/2022	14:45:53
DIA quant processing quant matches	5.223116073333333	01/05/2022	14:45:53	01/05/2022	14:51:07
Preparing combined folder	0.03344666	01/05/2022	14:51:07	01/05/2022	14:51:09
Prepare protein assembly	7.084265006666667	01/05/2022	14:51:09	01/05/2022	14:58:14
Assembling proteins	15.007671706666667	01/05/2022	14:58:14	01/05/2022	15:13:14
Assembling unidentified peptides	0.022587968333333333	01/05/2022	15:13:14	01/05/2022	15:13:15
Finish protein assembly	1.8503582433333334	01/05/2022	15:13:15	01/05/2022	15:15:06
Updating identifications	0.022549875	01/05/2022	15:15:06	01/05/2022	15:15:08
Estimating complexity	0.039216643333333336	01/05/2022	15:15:08	01/05/2022	15:15:10
Prepare writing tables	0.033447798333333334	01/05/2022	15:15:10	01/05/2022	15:15:12
Writing tables	0.789402695	01/05/2022	15:15:12	01/05/2022	15:16:00
Finish writing tables	0.10011891833333333	01/05/2022	15:16:00	01/05/2022	15:16:06
