## Supplementary Data 1 for "One-stop analysis of DIA proteomics data using MSFragger-DIA and FragPipe computational platform": lcms-files_2022-08-19_15-59-08.fp-manifest

/storage/yufe/data/MSV000084000/mzml_sim_as_spectra/20190206_LUM1_CPBA_EASY04_060_30_SA_90mingrad_80B_DIA_400_1000_8mzol_15k_20IIT_4e5agc_1633-01_01.mzML			DIA
/storage/yufe/data/MSV000084000/mzml_sim_as_spectra/20190206_LUM1_CPBA_EASY04_060_30_SA_90mingrad_80B_DIA_400_1000_8mzol_15k_20IIT_4e5agc_1633-01_02.mzML			DIA
/storage/yufe/data/MSV000084000/mzml_sim_as_spectra/20190206_LUM1_CPBA_EASY04_060_30_SA_90mingrad_80B_DIA_400_1000_8mzol_15k_20IIT_4e5agc_1633-01_04.mzML			DIA
/storage/yufe/data/MSV000084000/mzml_sim_as_spectra/20190206_LUM1_CPBA_EASY04_060_30_SA_90mingrad_80B_DIA_400_1000_8mzol_15k_20IIT_4e5agc_1633-01_05.mzML			DIA
/storage/yufe/data/MSV000084000/mzml_sim_as_spectra/20190206_LUM1_CPBA_EASY04_060_30_SA_90mingrad_80B_GPF_400_500_4mzol_30k_60IIT_4e5agc_1632-01_01.mzML			GPF-DIA
/storage/yufe/data/MSV000084000/mzml_sim_as_spectra/20190206_LUM1_CPBA_EASY04_060_30_SA_90mingrad_80B_GPF_500_600_4mzol_30k_60IIT_4e5agc_1632-01_01.mzML			GPF-DIA
/storage/yufe/data/MSV000084000/mzml_sim_as_spectra/20190206_LUM1_CPBA_EASY04_060_30_SA_90mingrad_80B_GPF_600_700_4mzol_30k_60IIT_4e5agc_1632-01_01.mzML			GPF-DIA
/storage/yufe/data/MSV000084000/mzml_sim_as_spectra/20190206_LUM1_CPBA_EASY04_060_30_SA_90mingrad_80B_GPF_700_800_4mzol_30k_60IIT_4e5agc_1632-01_01.mzML			GPF-DIA
/storage/yufe/data/MSV000084000/mzml_sim_as_spectra/20190206_LUM1_CPBA_EASY04_060_30_SA_90mingrad_80B_GPF_800_900_4mzol_30k_60IIT_4e5agc_1632-01_01.mzML			GPF-DIA
/storage/yufe/data/MSV000084000/mzml_sim_as_spectra/20190206_LUM1_CPBA_EASY04_060_30_SA_90mingrad_80B_GPF_900_1000_4mzol_30k_60IIT_4e5agc_1632-01_01.mzML			GPF-DIA
