## Supplementary Data 1 for "One-stop analysis of DIA proteomics data using MSFragger-DIA and FragPipe computational platform": lcms-files_2022-08-21_16-29-08.fp-manifest

/storage/yufe/data/lymph_Klemens_Frohlich/mzml/dia/Lymph_001.mzML			DIA
/storage/yufe/data/lymph_Klemens_Frohlich/mzml/dia/Lymph_002.mzML			DIA
/storage/yufe/data/lymph_Klemens_Frohlich/mzml/dia/Lymph_004.mzML			DIA
/storage/yufe/data/lymph_Klemens_Frohlich/mzml/dia/Lymph_0100.mzML			DIA
/storage/yufe/data/lymph_Klemens_Frohlich/mzml/dia/Lymph_016.mzML			DIA
/storage/yufe/data/lymph_Klemens_Frohlich/mzml/dia/Lymph_017.mzML			DIA
/storage/yufe/data/lymph_Klemens_Frohlich/mzml/dia/Lymph_029.mzML			DIA
/storage/yufe/data/lymph_Klemens_Frohlich/mzml/dia/Lymph_030.mzML			DIA
/storage/yufe/data/lymph_Klemens_Frohlich/mzml/dia/Lymph_031.mzML			DIA
/storage/yufe/data/lymph_Klemens_Frohlich/mzml/dia/Lymph_043.mzML			DIA
/storage/yufe/data/lymph_Klemens_Frohlich/mzml/dia/Lymph_044.mzML			DIA
/storage/yufe/data/lymph_Klemens_Frohlich/mzml/dia/Lymph_045.mzML			DIA
/storage/yufe/data/lymph_Klemens_Frohlich/mzml/dia/Lymph_056.mzML			DIA
/storage/yufe/data/lymph_Klemens_Frohlich/mzml/dia/Lymph_057.mzML			DIA
/storage/yufe/data/lymph_Klemens_Frohlich/mzml/dia/Lymph_058.mzML			DIA
/storage/yufe/data/lymph_Klemens_Frohlich/mzml/dia/Lymph_060.mzML			DIA
/storage/yufe/data/lymph_Klemens_Frohlich/mzml/dia/Lymph_075.mzML			DIA
/storage/yufe/data/lymph_Klemens_Frohlich/mzml/dia/Lymph_076.mzML			DIA
/storage/yufe/data/lymph_Klemens_Frohlich/mzml/dia/Lymph_077.mzML			DIA
/storage/yufe/data/lymph_Klemens_Frohlich/mzml/dia/Lymph_078.mzML			DIA
/storage/yufe/data/lymph_Klemens_Frohlich/mzml/dia/Lymph_079.mzML			DIA
/storage/yufe/data/lymph_Klemens_Frohlich/mzml/dia/Lymph_098.mzML			DIA
/storage/yufe/data/lymph_Klemens_Frohlich/mzml/dia/Lymph_130.mzML			DIA
/storage/yufe/data/lymph_Klemens_Frohlich/mzml/dia/Lymph_Ecoli_1-12_008.mzML			DIA
/storage/yufe/data/lymph_Klemens_Frohlich/mzml/dia/Lymph_Ecoli_1-12_009.mzML			DIA
/storage/yufe/data/lymph_Klemens_Frohlich/mzml/dia/Lymph_Ecoli_1-12_010.mzML			DIA
/storage/yufe/data/lymph_Klemens_Frohlich/mzml/dia/Lymph_Ecoli_1-12_022.mzML			DIA
/storage/yufe/data/lymph_Klemens_Frohlich/mzml/dia/Lymph_Ecoli_1-12_023.mzML			DIA
/storage/yufe/data/lymph_Klemens_Frohlich/mzml/dia/Lymph_Ecoli_1-12_024.mzML			DIA
/storage/yufe/data/lymph_Klemens_Frohlich/mzml/dia/Lymph_Ecoli_1-12_036.mzML			DIA
/storage/yufe/data/lymph_Klemens_Frohlich/mzml/dia/Lymph_Ecoli_1-12_037.mzML			DIA
/storage/yufe/data/lymph_Klemens_Frohlich/mzml/dia/Lymph_Ecoli_1-12_038.mzML			DIA
/storage/yufe/data/lymph_Klemens_Frohlich/mzml/dia/Lymph_Ecoli_1-12_050.mzML			DIA
/storage/yufe/data/lymph_Klemens_Frohlich/mzml/dia/Lymph_Ecoli_1-12_051.mzML			DIA
/storage/yufe/data/lymph_Klemens_Frohlich/mzml/dia/Lymph_Ecoli_1-12_052.mzML			DIA
/storage/yufe/data/lymph_Klemens_Frohlich/mzml/dia/Lymph_Ecoli_1-12_066.mzML			DIA
/storage/yufe/data/lymph_Klemens_Frohlich/mzml/dia/Lymph_Ecoli_1-12_067.mzML			DIA
/storage/yufe/data/lymph_Klemens_Frohlich/mzml/dia/Lymph_Ecoli_1-12_068.mzML			DIA
/storage/yufe/data/lymph_Klemens_Frohlich/mzml/dia/Lymph_Ecoli_1-12_069.mzML			DIA
/storage/yufe/data/lymph_Klemens_Frohlich/mzml/dia/Lymph_Ecoli_1-12_088.mzML			DIA
/storage/yufe/data/lymph_Klemens_Frohlich/mzml/dia/Lymph_Ecoli_1-12_089.mzML			DIA
/storage/yufe/data/lymph_Klemens_Frohlich/mzml/dia/Lymph_Ecoli_1-12_090.mzML			DIA
/storage/yufe/data/lymph_Klemens_Frohlich/mzml/dia/Lymph_Ecoli_1-12_091.mzML			DIA
/storage/yufe/data/lymph_Klemens_Frohlich/mzml/dia/Lymph_Ecoli_1-12_092.mzML			DIA
/storage/yufe/data/lymph_Klemens_Frohlich/mzml/dia/Lymph_Ecoli_1-12_103.mzML			DIA
/storage/yufe/data/lymph_Klemens_Frohlich/mzml/dia/Lymph_Ecoli_1-12_104.mzML			DIA
/storage/yufe/data/lymph_Klemens_Frohlich/mzml/dia/Lymph_Ecoli_1-25_005.mzML			DIA
/storage/yufe/data/lymph_Klemens_Frohlich/mzml/dia/Lymph_Ecoli_1-25_006.mzML			DIA
/storage/yufe/data/lymph_Klemens_Frohlich/mzml/dia/Lymph_Ecoli_1-25_007.mzML			DIA
/storage/yufe/data/lymph_Klemens_Frohlich/mzml/dia/Lymph_Ecoli_1-25_018.mzML			DIA
/storage/yufe/data/lymph_Klemens_Frohlich/mzml/dia/Lymph_Ecoli_1-25_019.mzML			DIA
/storage/yufe/data/lymph_Klemens_Frohlich/mzml/dia/Lymph_Ecoli_1-25_020.mzML			DIA
/storage/yufe/data/lymph_Klemens_Frohlich/mzml/dia/Lymph_Ecoli_1-25_032.mzML			DIA
/storage/yufe/data/lymph_Klemens_Frohlich/mzml/dia/Lymph_Ecoli_1-25_033.mzML			DIA
/storage/yufe/data/lymph_Klemens_Frohlich/mzml/dia/Lymph_Ecoli_1-25_034.mzML			DIA
/storage/yufe/data/lymph_Klemens_Frohlich/mzml/dia/Lymph_Ecoli_1-25_046.mzML			DIA
/storage/yufe/data/lymph_Klemens_Frohlich/mzml/dia/Lymph_Ecoli_1-25_047.mzML			DIA
/storage/yufe/data/lymph_Klemens_Frohlich/mzml/dia/Lymph_Ecoli_1-25_049.mzML			DIA
/storage/yufe/data/lymph_Klemens_Frohlich/mzml/dia/Lymph_Ecoli_1-25_061.mzML			DIA
/storage/yufe/data/lymph_Klemens_Frohlich/mzml/dia/Lymph_Ecoli_1-25_063.mzML			DIA
/storage/yufe/data/lymph_Klemens_Frohlich/mzml/dia/Lymph_Ecoli_1-25_064.mzML			DIA
/storage/yufe/data/lymph_Klemens_Frohlich/mzml/dia/Lymph_Ecoli_1-25_065.mzML			DIA
/storage/yufe/data/lymph_Klemens_Frohlich/mzml/dia/Lymph_Ecoli_1-25_080.mzML			DIA
/storage/yufe/data/lymph_Klemens_Frohlich/mzml/dia/Lymph_Ecoli_1-25_082.mzML			DIA
/storage/yufe/data/lymph_Klemens_Frohlich/mzml/dia/Lymph_Ecoli_1-25_083.mzML			DIA
/storage/yufe/data/lymph_Klemens_Frohlich/mzml/dia/Lymph_Ecoli_1-25_085.mzML			DIA
/storage/yufe/data/lymph_Klemens_Frohlich/mzml/dia/Lymph_Ecoli_1-25_087.mzML			DIA
/storage/yufe/data/lymph_Klemens_Frohlich/mzml/dia/Lymph_Ecoli_1-25_101.mzML			DIA
/storage/yufe/data/lymph_Klemens_Frohlich/mzml/dia/Lymph_Ecoli_1-25_102.mzML			DIA
/storage/yufe/data/lymph_Klemens_Frohlich/mzml/dia/Lymph_Ecoli_1-6_011.mzML			DIA
/storage/yufe/data/lymph_Klemens_Frohlich/mzml/dia/Lymph_Ecoli_1-6_012.mzML			DIA
/storage/yufe/data/lymph_Klemens_Frohlich/mzml/dia/Lymph_Ecoli_1-6_013.mzML			DIA
/storage/yufe/data/lymph_Klemens_Frohlich/mzml/dia/Lymph_Ecoli_1-6_026.mzML			DIA
/storage/yufe/data/lymph_Klemens_Frohlich/mzml/dia/Lymph_Ecoli_1-6_027.mzML			DIA
/storage/yufe/data/lymph_Klemens_Frohlich/mzml/dia/Lymph_Ecoli_1-6_028.mzML			DIA
/storage/yufe/data/lymph_Klemens_Frohlich/mzml/dia/Lymph_Ecoli_1-6_039.mzML			DIA
/storage/yufe/data/lymph_Klemens_Frohlich/mzml/dia/Lymph_Ecoli_1-6_041.mzML			DIA
/storage/yufe/data/lymph_Klemens_Frohlich/mzml/dia/Lymph_Ecoli_1-6_042.mzML			DIA
/storage/yufe/data/lymph_Klemens_Frohlich/mzml/dia/Lymph_Ecoli_1-6_053.mzML			DIA
/storage/yufe/data/lymph_Klemens_Frohlich/mzml/dia/Lymph_Ecoli_1-6_054.mzML			DIA
/storage/yufe/data/lymph_Klemens_Frohlich/mzml/dia/Lymph_Ecoli_1-6_055.mzML			DIA
/storage/yufe/data/lymph_Klemens_Frohlich/mzml/dia/Lymph_Ecoli_1-6_070.mzML			DIA
/storage/yufe/data/lymph_Klemens_Frohlich/mzml/dia/Lymph_Ecoli_1-6_071.mzML			DIA
/storage/yufe/data/lymph_Klemens_Frohlich/mzml/dia/Lymph_Ecoli_1-6_072.mzML			DIA
/storage/yufe/data/lymph_Klemens_Frohlich/mzml/dia/Lymph_Ecoli_1-6_074.mzML			DIA
/storage/yufe/data/lymph_Klemens_Frohlich/mzml/dia/Lymph_Ecoli_1-6_093.mzML			DIA
/storage/yufe/data/lymph_Klemens_Frohlich/mzml/dia/Lymph_Ecoli_1-6_094.mzML			DIA
/storage/yufe/data/lymph_Klemens_Frohlich/mzml/dia/Lymph_Ecoli_1-6_095.mzML			DIA
/storage/yufe/data/lymph_Klemens_Frohlich/mzml/dia/Lymph_Ecoli_1-6_096.mzML			DIA
/storage/yufe/data/lymph_Klemens_Frohlich/mzml/dia/Lymph_Ecoli_1-6_097.mzML			DIA
/storage/yufe/data/lymph_Klemens_Frohlich/mzml/dia/Lymph_Ecoli_1-6_105.mzML			DIA
/storage/yufe/data/lymph_Klemens_Frohlich/mzml/dia/Lymph_Ecoli_1-6_106.mzML			DIA
/storage/yufe/data/lymph_Klemens_Frohlich/mzml/dia/MM-85-87-91-92-96-97-102-104-106_Lymph-Ecoli_1-12_DIA400.mzML			GPF-DIA
/storage/yufe/data/lymph_Klemens_Frohlich/mzml/dia/MM-85-87-91-92-96-97-102-104-106_Lymph-Ecoli_1-12_DIA500.mzML			GPF-DIA
/storage/yufe/data/lymph_Klemens_Frohlich/mzml/dia/MM-85-87-91-92-96-97-102-104-106_Lymph-Ecoli_1-12_DIA600.mzML			GPF-DIA
/storage/yufe/data/lymph_Klemens_Frohlich/mzml/dia/MM-85-87-91-92-96-97-102-104-106_Lymph-Ecoli_1-12_DIA700.mzML			GPF-DIA
/storage/yufe/data/lymph_Klemens_Frohlich/mzml/dia/MM-85-87-91-92-96-97-102-104-106_Lymph-Ecoli_1-12_DIA800.mzML			GPF-DIA
/storage/yufe/data/lymph_Klemens_Frohlich/mzml/dia/MM-85-87-91-92-96-97-102-104-106_Lymph-Ecoli_1-12_DIA900.mzML			GPF-DIA
