## Supplementary Data 1 for "One-stop analysis of DIA proteomics data using MSFragger-DIA and FragPipe computational platform": #runningTimes.txt

Job	Running time [min]	Start date	Start time	End date	End time
Configuring	0.016802776666666668	25/08/2022	11:29:00	25/08/2022	11:29:01
Assemble run info	0.95642351	25/08/2022	11:29:01	25/08/2022	11:29:58
Finish run info	0.03344539666666667	25/08/2022	11:29:58	25/08/2022	11:30:00
Testing fasta files	0.13345961833333334	25/08/2022	11:30:00	25/08/2022	11:30:08
Testing raw files	0.13936682	25/08/2022	11:30:08	25/08/2022	11:30:17
Feature detection	56.204156436666665	25/08/2022	11:30:17	25/08/2022	12:26:29
Deisotoping	23.220914171666667	25/08/2022	12:26:29	25/08/2022	12:49:42
MS/MS preparation	1.2394556	25/08/2022	12:49:42	25/08/2022	12:50:57
Calculating peak properties	0.6226928033333333	25/08/2022	12:50:57	25/08/2022	12:51:34
Combining apl files for first search	0.08345439666666667	25/08/2022	12:51:34	25/08/2022	12:51:39
Preparing searches	2.7671146783333334	25/08/2022	12:51:39	25/08/2022	12:54:25
DIA preparation1	0.016778485	25/08/2022	12:54:25	25/08/2022	12:54:26
DIA preparation2	4.984079341666667	25/08/2022	12:54:26	25/08/2022	12:59:25
DIA preparation3	292.081375175	25/08/2022	12:59:25	25/08/2022	17:51:30
DIA library search1	32.05381586	25/08/2022	17:51:30	25/08/2022	18:23:33
DIA library search2	63.95689925333333	25/08/2022	18:23:33	25/08/2022	19:27:31
DIA library search3	2019.05899862	25/08/2022	19:27:31	27/08/2022	05:06:34
Peptide FDR1	1500.5961151316667	27/08/2022	05:06:34	28/08/2022	06:07:10
Peptide FDR2	168.3495002	28/08/2022	06:07:10	28/08/2022	08:55:31
Peptide FDR3	118.386319475	28/08/2022	08:55:31	28/08/2022	10:53:54
DIA quant preparation1	128.36530836666665	28/08/2022	10:53:54	28/08/2022	13:02:16
DIA quant processing quant matches	73.97833734666666	28/08/2022	13:02:16	28/08/2022	14:16:15
Preparing combined folder	0.25013552	28/08/2022	14:16:15	28/08/2022	14:16:30
Prepare protein assembly	504.08338647666665	28/08/2022	14:16:30	28/08/2022	22:40:35
Assembling proteins	738.5249922416667	28/08/2022	22:40:35	29/08/2022	10:59:06
Assembling unidentified peptides	0.039260123333333334	29/08/2022	10:59:06	29/08/2022	10:59:09
Finish protein assembly	46.59055530166667	29/08/2022	10:59:09	29/08/2022	11:45:44
Updating identifications	0.039300605	29/08/2022	11:45:44	29/08/2022	11:45:46
Label-free preparation	0.016790935	29/08/2022	11:45:46	29/08/2022	11:45:47
Label-free normalization	82.28046103333334	29/08/2022	11:45:47	29/08/2022	13:08:04
Label-free quantification	23.73330734	29/08/2022	13:08:04	29/08/2022	13:31:48
Label-free collect	3.633849973333333	29/08/2022	13:31:48	29/08/2022	13:35:26
Estimating complexity	0.80605573	29/08/2022	13:35:26	29/08/2022	13:36:15
Prepare writing tables	0.03345096166666667	29/08/2022	13:36:15	29/08/2022	13:36:17
Writing tables	14.174804386666667	29/08/2022	13:36:17	29/08/2022	13:50:27
Finish writing tables	3.2338720983333333	29/08/2022	13:50:27	29/08/2022	13:53:41
