## Supplementary Data 1 for "One-stop analysis of DIA proteomics data using MSFragger-DIA and FragPipe computational platform": lcms-files_2022-08-11_13-15-00.fp-manifest

/storage/yufe/results/msfragger_dia_paper/ccrcc_175/msfraggerdia/CPTAC_CCRCC_W_JHU_20190112_LUMOS_C3L-00004_NAT.mzML			DIA
/storage/yufe/results/msfragger_dia_paper/ccrcc_175/msfraggerdia/CPTAC_CCRCC_W_JHU_20190112_LUMOS_C3L-00004_T.mzML			DIA
/storage/yufe/results/msfragger_dia_paper/ccrcc_175/msfraggerdia/CPTAC_CCRCC_W_JHU_20190112_LUMOS_C3L-00010_NAT.mzML			DIA
/storage/yufe/results/msfragger_dia_paper/ccrcc_175/msfraggerdia/CPTAC_CCRCC_W_JHU_20190112_LUMOS_C3L-00010_T.mzML			DIA
/storage/yufe/results/msfragger_dia_paper/ccrcc_175/msfraggerdia/CPTAC_CCRCC_W_JHU_20190112_LUMOS_C3L-00011_NAT.mzML			DIA
/storage/yufe/results/msfragger_dia_paper/ccrcc_175/msfraggerdia/CPTAC_CCRCC_W_JHU_20190112_LUMOS_C3L-00011_T.mzML			DIA
/storage/yufe/results/msfragger_dia_paper/ccrcc_175/msfraggerdia/CPTAC_CCRCC_W_JHU_20190112_LUMOS_C3L-00026_NAT.mzML			DIA
/storage/yufe/results/msfragger_dia_paper/ccrcc_175/msfraggerdia/CPTAC_CCRCC_W_JHU_20190112_LUMOS_C3L-00026_T.mzML			DIA
/storage/yufe/results/msfragger_dia_paper/ccrcc_175/msfraggerdia/CPTAC_CCRCC_W_JHU_20190112_LUMOS_C3L-00079_NAT.mzML			DIA
/storage/yufe/results/msfragger_dia_paper/ccrcc_175/msfraggerdia/CPTAC_CCRCC_W_JHU_20190112_LUMOS_C3L-00079_T.mzML			DIA
/storage/yufe/results/msfragger_dia_paper/ccrcc_175/msfraggerdia/CPTAC_CCRCC_W_JHU_20190112_LUMOS_C3L-00088_NAT.mzML			DIA
/storage/yufe/results/msfragger_dia_paper/ccrcc_175/msfraggerdia/CPTAC_CCRCC_W_JHU_20190112_LUMOS_C3L-00088_T.mzML			DIA
/storage/yufe/results/msfragger_dia_paper/ccrcc_175/msfraggerdia/CPTAC_CCRCC_W_JHU_20190112_LUMOS_C3L-00096_NAT.mzML			DIA
/storage/yufe/results/msfragger_dia_paper/ccrcc_175/msfraggerdia/CPTAC_CCRCC_W_JHU_20190112_LUMOS_C3L-00096_T.mzML			DIA
/storage/yufe/results/msfragger_dia_paper/ccrcc_175/msfraggerdia/CPTAC_CCRCC_W_JHU_20190112_LUMOS_C3L-00097_NAT.mzML			DIA
/storage/yufe/results/msfragger_dia_paper/ccrcc_175/msfraggerdia/CPTAC_CCRCC_W_JHU_20190112_LUMOS_C3L-00097_T.mzML			DIA
/storage/yufe/results/msfragger_dia_paper/ccrcc_175/msfraggerdia/CPTAC_CCRCC_W_JHU_20190112_LUMOS_C3L-00103_NAT.mzML			DIA
/storage/yufe/results/msfragger_dia_paper/ccrcc_175/msfraggerdia/CPTAC_CCRCC_W_JHU_20190112_LUMOS_C3L-00103_T.mzML			DIA
/storage/yufe/results/msfragger_dia_paper/ccrcc_175/msfraggerdia/CPTAC_CCRCC_W_JHU_20190112_LUMOS_C3L-00183_NAT.mzML			DIA
/storage/yufe/results/msfragger_dia_paper/ccrcc_175/msfraggerdia/CPTAC_CCRCC_W_JHU_20190112_LUMOS_C3L-00183_T.mzML			DIA
/storage/yufe/results/msfragger_dia_paper/ccrcc_175/msfraggerdia/CPTAC_CCRCC_W_JHU_20190112_LUMOS_C3L-00360_NAT.mzML			DIA
/storage/yufe/results/msfragger_dia_paper/ccrcc_175/msfraggerdia/CPTAC_CCRCC_W_JHU_20190112_LUMOS_C3L-00360_T.mzML			DIA
/storage/yufe/results/msfragger_dia_paper/ccrcc_175/msfraggerdia/CPTAC_CCRCC_W_JHU_20190112_LUMOS_C3L-00369_NAT.mzML			DIA
/storage/yufe/results/msfragger_dia_paper/ccrcc_175/msfraggerdia/CPTAC_CCRCC_W_JHU_20190112_LUMOS_C3L-00369_T.mzML			DIA
/storage/yufe/results/msfragger_dia_paper/ccrcc_175/msfraggerdia/CPTAC_CCRCC_W_JHU_20190112_LUMOS_C3L-00416_NAT.mzML			DIA
/storage/yufe/results/msfragger_dia_paper/ccrcc_175/msfraggerdia/CPTAC_CCRCC_W_JHU_20190112_LUMOS_C3L-00416_T.mzML			DIA
/storage/yufe/results/msfragger_dia_paper/ccrcc_175/msfraggerdia/CPTAC_CCRCC_W_JHU_20190112_LUMOS_C3L-00418_NAT.mzML			DIA
/storage/yufe/results/msfragger_dia_paper/ccrcc_175/msfraggerdia/CPTAC_CCRCC_W_JHU_20190112_LUMOS_C3L-00418_T.mzML			DIA
/storage/yufe/results/msfragger_dia_paper/ccrcc_175/msfraggerdia/CPTAC_CCRCC_W_JHU_20190112_LUMOS_C3L-00447_NAT.mzML			DIA
/storage/yufe/results/msfragger_dia_paper/ccrcc_175/msfraggerdia/CPTAC_CCRCC_W_JHU_20190112_LUMOS_C3L-00447_T.mzML			DIA
/storage/yufe/results/msfragger_dia_paper/ccrcc_175/msfraggerdia/CPTAC_CCRCC_W_JHU_20190112_LUMOS_C3L-00448_NAT.mzML			DIA
/storage/yufe/results/msfragger_dia_paper/ccrcc_175/msfraggerdia/CPTAC_CCRCC_W_JHU_20190112_LUMOS_C3L-00448_T.mzML			DIA
/storage/yufe/results/msfragger_dia_paper/ccrcc_175/msfraggerdia/CPTAC_CCRCC_W_JHU_20190112_LUMOS_C3L-00561_NAT.mzML			DIA
/storage/yufe/results/msfragger_dia_paper/ccrcc_175/msfraggerdia/CPTAC_CCRCC_W_JHU_20190112_LUMOS_C3L-00561_T.mzML			DIA
/storage/yufe/results/msfragger_dia_paper/ccrcc_175/msfraggerdia/CPTAC_CCRCC_W_JHU_20190112_LUMOS_C3L-00581_NAT.mzML			DIA
/storage/yufe/results/msfragger_dia_paper/ccrcc_175/msfraggerdia/CPTAC_CCRCC_W_JHU_20190112_LUMOS_C3L-00581_T.mzML			DIA
/storage/yufe/results/msfragger_dia_paper/ccrcc_175/msfraggerdia/CPTAC_CCRCC_W_JHU_20190112_LUMOS_C3L-00583_NAT.mzML			DIA
/storage/yufe/results/msfragger_dia_paper/ccrcc_175/msfraggerdia/CPTAC_CCRCC_W_JHU_20190112_LUMOS_C3L-00583_T.mzML			DIA
/storage/yufe/results/msfragger_dia_paper/ccrcc_175/msfraggerdia/CPTAC_CCRCC_W_JHU_20190112_LUMOS_C3L-00606_NAT.mzML			DIA
/storage/yufe/results/msfragger_dia_paper/ccrcc_175/msfraggerdia/CPTAC_CCRCC_W_JHU_20190112_LUMOS_C3L-00606_T.mzML			DIA
/storage/yufe/results/msfragger_dia_paper/ccrcc_175/msfraggerdia/CPTAC_CCRCC_W_JHU_20190112_LUMOS_C3L-00607_NAT.mzML			DIA
/storage/yufe/results/msfragger_dia_paper/ccrcc_175/msfraggerdia/CPTAC_CCRCC_W_JHU_20190112_LUMOS_C3L-00607_T.mzML			DIA
/storage/yufe/results/msfragger_dia_paper/ccrcc_175/msfraggerdia/CPTAC_CCRCC_W_JHU_20190112_LUMOS_C3L-00610_T.mzML			DIA
/storage/yufe/results/msfragger_dia_paper/ccrcc_175/msfraggerdia/CPTAC_CCRCC_W_JHU_20190112_LUMOS_C3L-00765_T.mzML			DIA
/storage/yufe/results/msfragger_dia_paper/ccrcc_175/msfraggerdia/CPTAC_CCRCC_W_JHU_20190112_LUMOS_C3L-00766_T.mzML			DIA
/storage/yufe/results/msfragger_dia_paper/ccrcc_175/msfraggerdia/CPTAC_CCRCC_W_JHU_20190112_LUMOS_C3L-00790_T.mzML			DIA
/storage/yufe/results/msfragger_dia_paper/ccrcc_175/msfraggerdia/CPTAC_CCRCC_W_JHU_20190112_LUMOS_C3L-00791_NAT.mzML			DIA
/storage/yufe/results/msfragger_dia_paper/ccrcc_175/msfraggerdia/CPTAC_CCRCC_W_JHU_20190112_LUMOS_C3L-00791_T.mzML			DIA
/storage/yufe/results/msfragger_dia_paper/ccrcc_175/msfraggerdia/CPTAC_CCRCC_W_JHU_20190112_LUMOS_C3L-00792_T.mzML			DIA
/storage/yufe/results/msfragger_dia_paper/ccrcc_175/msfraggerdia/CPTAC_CCRCC_W_JHU_20190112_LUMOS_C3L-00796_T.mzML			DIA
/storage/yufe/results/msfragger_dia_paper/ccrcc_175/msfraggerdia/CPTAC_CCRCC_W_JHU_20190112_LUMOS_C3L-00799_T.mzML			DIA
/storage/yufe/results/msfragger_dia_paper/ccrcc_175/msfraggerdia/CPTAC_CCRCC_W_JHU_20190112_LUMOS_C3L-00800_T.mzML			DIA
/storage/yufe/results/msfragger_dia_paper/ccrcc_175/msfraggerdia/CPTAC_CCRCC_W_JHU_20190112_LUMOS_C3L-00812_T.mzML			DIA
/storage/yufe/results/msfragger_dia_paper/ccrcc_175/msfraggerdia/CPTAC_CCRCC_W_JHU_20190112_LUMOS_C3L-00813_T.mzML			DIA
/storage/yufe/results/msfragger_dia_paper/ccrcc_175/msfraggerdia/CPTAC_CCRCC_W_JHU_20190112_LUMOS_C3L-00814_NAT.mzML			DIA
/storage/yufe/results/msfragger_dia_paper/ccrcc_175/msfraggerdia/CPTAC_CCRCC_W_JHU_20190112_LUMOS_C3L-00814_T.mzML			DIA
/storage/yufe/results/msfragger_dia_paper/ccrcc_175/msfraggerdia/CPTAC_CCRCC_W_JHU_20190112_LUMOS_C3L-00817_T.mzML			DIA
/storage/yufe/results/msfragger_dia_paper/ccrcc_175/msfraggerdia/CPTAC_CCRCC_W_JHU_20190112_LUMOS_C3L-00902_NAT.mzML			DIA
/storage/yufe/results/msfragger_dia_paper/ccrcc_175/msfraggerdia/CPTAC_CCRCC_W_JHU_20190112_LUMOS_C3L-00902_T.mzML			DIA
/storage/yufe/results/msfragger_dia_paper/ccrcc_175/msfraggerdia/CPTAC_CCRCC_W_JHU_20190112_LUMOS_C3L-00907_NAT.mzML			DIA
/storage/yufe/results/msfragger_dia_paper/ccrcc_175/msfraggerdia/CPTAC_CCRCC_W_JHU_20190112_LUMOS_C3L-00907_T.mzML			DIA
/storage/yufe/results/msfragger_dia_paper/ccrcc_175/msfraggerdia/CPTAC_CCRCC_W_JHU_20190112_LUMOS_C3L-00908_NAT.mzML			DIA
/storage/yufe/results/msfragger_dia_paper/ccrcc_175/msfraggerdia/CPTAC_CCRCC_W_JHU_20190112_LUMOS_C3L-00908_T.mzML			DIA
/storage/yufe/results/msfragger_dia_paper/ccrcc_175/msfraggerdia/CPTAC_CCRCC_W_JHU_20190112_LUMOS_C3L-00910_NAT.mzML			DIA
/storage/yufe/results/msfragger_dia_paper/ccrcc_175/msfraggerdia/CPTAC_CCRCC_W_JHU_20190112_LUMOS_C3L-00910_T.mzML			DIA
/storage/yufe/results/msfragger_dia_paper/ccrcc_175/msfraggerdia/CPTAC_CCRCC_W_JHU_20190112_LUMOS_C3L-00917_NAT.mzML			DIA
/storage/yufe/results/msfragger_dia_paper/ccrcc_175/msfraggerdia/CPTAC_CCRCC_W_JHU_20190112_LUMOS_C3L-00917_T.mzML			DIA
/storage/yufe/results/msfragger_dia_paper/ccrcc_175/msfraggerdia/CPTAC_CCRCC_W_JHU_20190112_LUMOS_C3L-01281_NAT.mzML			DIA
/storage/yufe/results/msfragger_dia_paper/ccrcc_175/msfraggerdia/CPTAC_CCRCC_W_JHU_20190112_LUMOS_C3L-01281_T.mzML			DIA
/storage/yufe/results/msfragger_dia_paper/ccrcc_175/msfraggerdia/CPTAC_CCRCC_W_JHU_20190112_LUMOS_C3L-01283_T.mzML			DIA
/storage/yufe/results/msfragger_dia_paper/ccrcc_175/msfraggerdia/CPTAC_CCRCC_W_JHU_20190112_LUMOS_C3L-01286_NAT.mzML			DIA
/storage/yufe/results/msfragger_dia_paper/ccrcc_175/msfraggerdia/CPTAC_CCRCC_W_JHU_20190112_LUMOS_C3L-01286_T.mzML			DIA
/storage/yufe/results/msfragger_dia_paper/ccrcc_175/msfraggerdia/CPTAC_CCRCC_W_JHU_20190112_LUMOS_C3L-01287_NAT.mzML			DIA
/storage/yufe/results/msfragger_dia_paper/ccrcc_175/msfraggerdia/CPTAC_CCRCC_W_JHU_20190112_LUMOS_C3L-01287_T.mzML			DIA
/storage/yufe/results/msfragger_dia_paper/ccrcc_175/msfraggerdia/CPTAC_CCRCC_W_JHU_20190112_LUMOS_C3L-01288_T.mzML			DIA
/storage/yufe/results/msfragger_dia_paper/ccrcc_175/msfraggerdia/CPTAC_CCRCC_W_JHU_20190112_LUMOS_C3L-01302_NAT.mzML			DIA
/storage/yufe/results/msfragger_dia_paper/ccrcc_175/msfraggerdia/CPTAC_CCRCC_W_JHU_20190112_LUMOS_C3L-01302_T.mzML			DIA
/storage/yufe/results/msfragger_dia_paper/ccrcc_175/msfraggerdia/CPTAC_CCRCC_W_JHU_20190112_LUMOS_C3L-01313_NAT.mzML			DIA
/storage/yufe/results/msfragger_dia_paper/ccrcc_175/msfraggerdia/CPTAC_CCRCC_W_JHU_20190112_LUMOS_C3L-01313_T.mzML			DIA
/storage/yufe/results/msfragger_dia_paper/ccrcc_175/msfraggerdia/CPTAC_CCRCC_W_JHU_20190112_LUMOS_C3L-01352_T.mzML			DIA
/storage/yufe/results/msfragger_dia_paper/ccrcc_175/msfraggerdia/CPTAC_CCRCC_W_JHU_20190112_LUMOS_C3L-01553_T.mzML			DIA
/storage/yufe/results/msfragger_dia_paper/ccrcc_175/msfraggerdia/CPTAC_CCRCC_W_JHU_20190112_LUMOS_C3L-01557_T.mzML			DIA
/storage/yufe/results/msfragger_dia_paper/ccrcc_175/msfraggerdia/CPTAC_CCRCC_W_JHU_20190112_LUMOS_C3L-01560_T.mzML			DIA
/storage/yufe/results/msfragger_dia_paper/ccrcc_175/msfraggerdia/CPTAC_CCRCC_W_JHU_20190112_LUMOS_C3L-01603_NAT.mzML			DIA
/storage/yufe/results/msfragger_dia_paper/ccrcc_175/msfraggerdia/CPTAC_CCRCC_W_JHU_20190112_LUMOS_C3L-01603_T.mzML			DIA
/storage/yufe/results/msfragger_dia_paper/ccrcc_175/msfraggerdia/CPTAC_CCRCC_W_JHU_20190112_LUMOS_C3L-01607_NAT.mzML			DIA
/storage/yufe/results/msfragger_dia_paper/ccrcc_175/msfraggerdia/CPTAC_CCRCC_W_JHU_20190112_LUMOS_C3L-01607_T.mzML			DIA
/storage/yufe/results/msfragger_dia_paper/ccrcc_175/msfraggerdia/CPTAC_CCRCC_W_JHU_20190112_LUMOS_C3L-01836_NAT.mzML			DIA
/storage/yufe/results/msfragger_dia_paper/ccrcc_175/msfraggerdia/CPTAC_CCRCC_W_JHU_20190112_LUMOS_C3L-01836_T.mzML			DIA
/storage/yufe/results/msfragger_dia_paper/ccrcc_175/msfraggerdia/CPTAC_CCRCC_W_JHU_20190112_LUMOS_C3L-01861_NAT.mzML			DIA
/storage/yufe/results/msfragger_dia_paper/ccrcc_175/msfraggerdia/CPTAC_CCRCC_W_JHU_20190112_LUMOS_C3L-01861_T.mzML			DIA
/storage/yufe/results/msfragger_dia_paper/ccrcc_175/msfraggerdia/CPTAC_CCRCC_W_JHU_20190112_LUMOS_C3L-01882_NAT.mzML			DIA
/storage/yufe/results/msfragger_dia_paper/ccrcc_175/msfraggerdia/CPTAC_CCRCC_W_JHU_20190112_LUMOS_C3L-01882_T.mzML			DIA
/storage/yufe/results/msfragger_dia_paper/ccrcc_175/msfraggerdia/CPTAC_CCRCC_W_JHU_20190112_LUMOS_C3L-01885_NAT.mzML			DIA
/storage/yufe/results/msfragger_dia_paper/ccrcc_175/msfraggerdia/CPTAC_CCRCC_W_JHU_20190112_LUMOS_C3L-01885_T.mzML			DIA
/storage/yufe/results/msfragger_dia_paper/ccrcc_175/msfraggerdia/CPTAC_CCRCC_W_JHU_20190112_LUMOS_C3N-00148_NAT.mzML			DIA
/storage/yufe/results/msfragger_dia_paper/ccrcc_175/msfraggerdia/CPTAC_CCRCC_W_JHU_20190112_LUMOS_C3N-00148_T.mzML			DIA
/storage/yufe/results/msfragger_dia_paper/ccrcc_175/msfraggerdia/CPTAC_CCRCC_W_JHU_20190112_LUMOS_C3N-00149_NAT.mzML			DIA
/storage/yufe/results/msfragger_dia_paper/ccrcc_175/msfraggerdia/CPTAC_CCRCC_W_JHU_20190112_LUMOS_C3N-00149_T.mzML			DIA
/storage/yufe/results/msfragger_dia_paper/ccrcc_175/msfraggerdia/CPTAC_CCRCC_W_JHU_20190112_LUMOS_C3N-00150_NAT.mzML			DIA
/storage/yufe/results/msfragger_dia_paper/ccrcc_175/msfraggerdia/CPTAC_CCRCC_W_JHU_20190112_LUMOS_C3N-00150_T.mzML			DIA
/storage/yufe/results/msfragger_dia_paper/ccrcc_175/msfraggerdia/CPTAC_CCRCC_W_JHU_20190112_LUMOS_C3N-00154_T.mzML			DIA
/storage/yufe/results/msfragger_dia_paper/ccrcc_175/msfraggerdia/CPTAC_CCRCC_W_JHU_20190112_LUMOS_C3N-00168_NAT.mzML			DIA
/storage/yufe/results/msfragger_dia_paper/ccrcc_175/msfraggerdia/CPTAC_CCRCC_W_JHU_20190112_LUMOS_C3N-00168_T.mzML			DIA
/storage/yufe/results/msfragger_dia_paper/ccrcc_175/msfraggerdia/CPTAC_CCRCC_W_JHU_20190112_LUMOS_C3N-00177_NAT.mzML			DIA
/storage/yufe/results/msfragger_dia_paper/ccrcc_175/msfraggerdia/CPTAC_CCRCC_W_JHU_20190112_LUMOS_C3N-00177_T.mzML			DIA
/storage/yufe/results/msfragger_dia_paper/ccrcc_175/msfraggerdia/CPTAC_CCRCC_W_JHU_20190112_LUMOS_C3N-00194_NAT.mzML			DIA
/storage/yufe/results/msfragger_dia_paper/ccrcc_175/msfraggerdia/CPTAC_CCRCC_W_JHU_20190112_LUMOS_C3N-00194_T.mzML			DIA
/storage/yufe/results/msfragger_dia_paper/ccrcc_175/msfraggerdia/CPTAC_CCRCC_W_JHU_20190112_LUMOS_C3N-00242_NAT.mzML			DIA
/storage/yufe/results/msfragger_dia_paper/ccrcc_175/msfraggerdia/CPTAC_CCRCC_W_JHU_20190112_LUMOS_C3N-00242_T.mzML			DIA
/storage/yufe/results/msfragger_dia_paper/ccrcc_175/msfraggerdia/CPTAC_CCRCC_W_JHU_20190112_LUMOS_C3N-00244_NAT.mzML			DIA
/storage/yufe/results/msfragger_dia_paper/ccrcc_175/msfraggerdia/CPTAC_CCRCC_W_JHU_20190112_LUMOS_C3N-00244_T.mzML			DIA
/storage/yufe/results/msfragger_dia_paper/ccrcc_175/msfraggerdia/CPTAC_CCRCC_W_JHU_20190112_LUMOS_C3N-00246_NAT.mzML			DIA
/storage/yufe/results/msfragger_dia_paper/ccrcc_175/msfraggerdia/CPTAC_CCRCC_W_JHU_20190112_LUMOS_C3N-00246_T.mzML			DIA
/storage/yufe/results/msfragger_dia_paper/ccrcc_175/msfraggerdia/CPTAC_CCRCC_W_JHU_20190112_LUMOS_C3N-00305_T.mzML			DIA
/storage/yufe/results/msfragger_dia_paper/ccrcc_175/msfraggerdia/CPTAC_CCRCC_W_JHU_20190112_LUMOS_C3N-00310_NAT.mzML			DIA
/storage/yufe/results/msfragger_dia_paper/ccrcc_175/msfraggerdia/CPTAC_CCRCC_W_JHU_20190112_LUMOS_C3N-00310_T.mzML			DIA
/storage/yufe/results/msfragger_dia_paper/ccrcc_175/msfraggerdia/CPTAC_CCRCC_W_JHU_20190112_LUMOS_C3N-00312_NAT.mzML			DIA
/storage/yufe/results/msfragger_dia_paper/ccrcc_175/msfraggerdia/CPTAC_CCRCC_W_JHU_20190112_LUMOS_C3N-00312_T.mzML			DIA
/storage/yufe/results/msfragger_dia_paper/ccrcc_175/msfraggerdia/CPTAC_CCRCC_W_JHU_20190112_LUMOS_C3N-00314_NAT.mzML			DIA
/storage/yufe/results/msfragger_dia_paper/ccrcc_175/msfraggerdia/CPTAC_CCRCC_W_JHU_20190112_LUMOS_C3N-00314_T.mzML			DIA
/storage/yufe/results/msfragger_dia_paper/ccrcc_175/msfraggerdia/CPTAC_CCRCC_W_JHU_20190112_LUMOS_C3N-00315_T.mzML			DIA
/storage/yufe/results/msfragger_dia_paper/ccrcc_175/msfraggerdia/CPTAC_CCRCC_W_JHU_20190112_LUMOS_C3N-00317_NAT.mzML			DIA
/storage/yufe/results/msfragger_dia_paper/ccrcc_175/msfraggerdia/CPTAC_CCRCC_W_JHU_20190112_LUMOS_C3N-00317_T.mzML			DIA
/storage/yufe/results/msfragger_dia_paper/ccrcc_175/msfraggerdia/CPTAC_CCRCC_W_JHU_20190112_LUMOS_C3N-00320_NAT.mzML			DIA
/storage/yufe/results/msfragger_dia_paper/ccrcc_175/msfraggerdia/CPTAC_CCRCC_W_JHU_20190112_LUMOS_C3N-00320_T.mzML			DIA
/storage/yufe/results/msfragger_dia_paper/ccrcc_175/msfraggerdia/CPTAC_CCRCC_W_JHU_20190112_LUMOS_C3N-00380_T.mzML			DIA
/storage/yufe/results/msfragger_dia_paper/ccrcc_175/msfraggerdia/CPTAC_CCRCC_W_JHU_20190112_LUMOS_C3N-00390_NAT.mzML			DIA
/storage/yufe/results/msfragger_dia_paper/ccrcc_175/msfraggerdia/CPTAC_CCRCC_W_JHU_20190112_LUMOS_C3N-00390_T.mzML			DIA
/storage/yufe/results/msfragger_dia_paper/ccrcc_175/msfraggerdia/CPTAC_CCRCC_W_JHU_20190112_LUMOS_C3N-00435_NAT.mzML			DIA
/storage/yufe/results/msfragger_dia_paper/ccrcc_175/msfraggerdia/CPTAC_CCRCC_W_JHU_20190112_LUMOS_C3N-00437_NAT.mzML			DIA
/storage/yufe/results/msfragger_dia_paper/ccrcc_175/msfraggerdia/CPTAC_CCRCC_W_JHU_20190112_LUMOS_C3N-00437_T.mzML			DIA
/storage/yufe/results/msfragger_dia_paper/ccrcc_175/msfraggerdia/CPTAC_CCRCC_W_JHU_20190112_LUMOS_C3N-00491_NAT.mzML			DIA
/storage/yufe/results/msfragger_dia_paper/ccrcc_175/msfraggerdia/CPTAC_CCRCC_W_JHU_20190112_LUMOS_C3N-00491_T.mzML			DIA
/storage/yufe/results/msfragger_dia_paper/ccrcc_175/msfraggerdia/CPTAC_CCRCC_W_JHU_20190112_LUMOS_C3N-00492_NAT.mzML			DIA
/storage/yufe/results/msfragger_dia_paper/ccrcc_175/msfraggerdia/CPTAC_CCRCC_W_JHU_20190112_LUMOS_C3N-00494_NAT.mzML			DIA
/storage/yufe/results/msfragger_dia_paper/ccrcc_175/msfraggerdia/CPTAC_CCRCC_W_JHU_20190112_LUMOS_C3N-00494_T.mzML			DIA
/storage/yufe/results/msfragger_dia_paper/ccrcc_175/msfraggerdia/CPTAC_CCRCC_W_JHU_20190112_LUMOS_C3N-00495_NAT.mzML			DIA
/storage/yufe/results/msfragger_dia_paper/ccrcc_175/msfraggerdia/CPTAC_CCRCC_W_JHU_20190112_LUMOS_C3N-00495_T.mzML			DIA
/storage/yufe/results/msfragger_dia_paper/ccrcc_175/msfraggerdia/CPTAC_CCRCC_W_JHU_20190112_LUMOS_C3N-00573_NAT.mzML			DIA
/storage/yufe/results/msfragger_dia_paper/ccrcc_175/msfraggerdia/CPTAC_CCRCC_W_JHU_20190112_LUMOS_C3N-00573_T.mzML			DIA
/storage/yufe/results/msfragger_dia_paper/ccrcc_175/msfraggerdia/CPTAC_CCRCC_W_JHU_20190112_LUMOS_C3N-00577_NAT.mzML			DIA
/storage/yufe/results/msfragger_dia_paper/ccrcc_175/msfraggerdia/CPTAC_CCRCC_W_JHU_20190112_LUMOS_C3N-00577_T.mzML			DIA
/storage/yufe/results/msfragger_dia_paper/ccrcc_175/msfraggerdia/CPTAC_CCRCC_W_JHU_20190112_LUMOS_C3N-00646_NAT.mzML			DIA
/storage/yufe/results/msfragger_dia_paper/ccrcc_175/msfraggerdia/CPTAC_CCRCC_W_JHU_20190112_LUMOS_C3N-00646_T.mzML			DIA
/storage/yufe/results/msfragger_dia_paper/ccrcc_175/msfraggerdia/CPTAC_CCRCC_W_JHU_20190112_LUMOS_C3N-00733_NAT.mzML			DIA
/storage/yufe/results/msfragger_dia_paper/ccrcc_175/msfraggerdia/CPTAC_CCRCC_W_JHU_20190112_LUMOS_C3N-00733_T.mzML			DIA
/storage/yufe/results/msfragger_dia_paper/ccrcc_175/msfraggerdia/CPTAC_CCRCC_W_JHU_20190112_LUMOS_C3N-00831_NAT.mzML			DIA
/storage/yufe/results/msfragger_dia_paper/ccrcc_175/msfraggerdia/CPTAC_CCRCC_W_JHU_20190112_LUMOS_C3N-00831_T.mzML			DIA
/storage/yufe/results/msfragger_dia_paper/ccrcc_175/msfraggerdia/CPTAC_CCRCC_W_JHU_20190112_LUMOS_C3N-00834_NAT.mzML			DIA
/storage/yufe/results/msfragger_dia_paper/ccrcc_175/msfraggerdia/CPTAC_CCRCC_W_JHU_20190112_LUMOS_C3N-00834_T.mzML			DIA
/storage/yufe/results/msfragger_dia_paper/ccrcc_175/msfraggerdia/CPTAC_CCRCC_W_JHU_20190112_LUMOS_C3N-00852_NAT.mzML			DIA
/storage/yufe/results/msfragger_dia_paper/ccrcc_175/msfraggerdia/CPTAC_CCRCC_W_JHU_20190112_LUMOS_C3N-00852_T.mzML			DIA
/storage/yufe/results/msfragger_dia_paper/ccrcc_175/msfraggerdia/CPTAC_CCRCC_W_JHU_20190112_LUMOS_C3N-00953_NAT.mzML			DIA
/storage/yufe/results/msfragger_dia_paper/ccrcc_175/msfraggerdia/CPTAC_CCRCC_W_JHU_20190112_LUMOS_C3N-00953_T.mzML			DIA
/storage/yufe/results/msfragger_dia_paper/ccrcc_175/msfraggerdia/CPTAC_CCRCC_W_JHU_20190112_LUMOS_C3N-01175_NAT.mzML			DIA
/storage/yufe/results/msfragger_dia_paper/ccrcc_175/msfraggerdia/CPTAC_CCRCC_W_JHU_20190112_LUMOS_C3N-01176_NAT.mzML			DIA
/storage/yufe/results/msfragger_dia_paper/ccrcc_175/msfraggerdia/CPTAC_CCRCC_W_JHU_20190112_LUMOS_C3N-01176_T.mzML			DIA
/storage/yufe/results/msfragger_dia_paper/ccrcc_175/msfraggerdia/CPTAC_CCRCC_W_JHU_20190112_LUMOS_C3N-01178_NAT.mzML			DIA
/storage/yufe/results/msfragger_dia_paper/ccrcc_175/msfraggerdia/CPTAC_CCRCC_W_JHU_20190112_LUMOS_C3N-01178_T.mzML			DIA
/storage/yufe/results/msfragger_dia_paper/ccrcc_175/msfraggerdia/CPTAC_CCRCC_W_JHU_20190112_LUMOS_C3N-01179_NAT.mzML			DIA
/storage/yufe/results/msfragger_dia_paper/ccrcc_175/msfraggerdia/CPTAC_CCRCC_W_JHU_20190112_LUMOS_C3N-01179_T.mzML			DIA
/storage/yufe/results/msfragger_dia_paper/ccrcc_175/msfraggerdia/CPTAC_CCRCC_W_JHU_20190112_LUMOS_C3N-01200_NAT.mzML			DIA
/storage/yufe/results/msfragger_dia_paper/ccrcc_175/msfraggerdia/CPTAC_CCRCC_W_JHU_20190112_LUMOS_C3N-01200_T.mzML			DIA
/storage/yufe/results/msfragger_dia_paper/ccrcc_175/msfraggerdia/CPTAC_CCRCC_W_JHU_20190112_LUMOS_C3N-01213_T.mzML			DIA
/storage/yufe/results/msfragger_dia_paper/ccrcc_175/msfraggerdia/CPTAC_CCRCC_W_JHU_20190112_LUMOS_C3N-01214_NAT.mzML			DIA
/storage/yufe/results/msfragger_dia_paper/ccrcc_175/msfraggerdia/CPTAC_CCRCC_W_JHU_20190112_LUMOS_C3N-01214_T.mzML			DIA
/storage/yufe/results/msfragger_dia_paper/ccrcc_175/msfraggerdia/CPTAC_CCRCC_W_JHU_20190112_LUMOS_C3N-01220_NAT.mzML			DIA
/storage/yufe/results/msfragger_dia_paper/ccrcc_175/msfraggerdia/CPTAC_CCRCC_W_JHU_20190112_LUMOS_C3N-01220_T.mzML			DIA
/storage/yufe/results/msfragger_dia_paper/ccrcc_175/msfraggerdia/CPTAC_CCRCC_W_JHU_20190112_LUMOS_C3N-01261_NAT.mzML			DIA
/storage/yufe/results/msfragger_dia_paper/ccrcc_175/msfraggerdia/CPTAC_CCRCC_W_JHU_20190112_LUMOS_C3N-01261_T.mzML			DIA
/storage/yufe/results/msfragger_dia_paper/ccrcc_175/msfraggerdia/CPTAC_CCRCC_W_JHU_20190112_LUMOS_C3N-01361_NAT.mzML			DIA
/storage/yufe/results/msfragger_dia_paper/ccrcc_175/msfraggerdia/CPTAC_CCRCC_W_JHU_20190112_LUMOS_C3N-01361_T.mzML			DIA
/storage/yufe/results/msfragger_dia_paper/ccrcc_175/msfraggerdia/CPTAC_CCRCC_W_JHU_20190112_LUMOS_C3N-01522_NAT.mzML			DIA
/storage/yufe/results/msfragger_dia_paper/ccrcc_175/msfraggerdia/CPTAC_CCRCC_W_JHU_20190112_LUMOS_C3N-01522_T.mzML			DIA
/storage/yufe/results/msfragger_dia_paper/ccrcc_175/msfraggerdia/CPTAC_CCRCC_W_JHU_20190112_LUMOS_C3N-01524_NAT.mzML			DIA
/storage/yufe/results/msfragger_dia_paper/ccrcc_175/msfraggerdia/CPTAC_CCRCC_W_JHU_20190112_LUMOS_C3N-01524_T.mzML			DIA
/storage/yufe/results/msfragger_dia_paper/ccrcc_175/msfraggerdia/CPTAC_CCRCC_W_JHU_20190112_LUMOS_C3N-01646_NAT.mzML			DIA
/storage/yufe/results/msfragger_dia_paper/ccrcc_175/msfraggerdia/CPTAC_CCRCC_W_JHU_20190112_LUMOS_C3N-01646_T.mzML			DIA
/storage/yufe/results/msfragger_dia_paper/ccrcc_175/msfraggerdia/CPTAC_CCRCC_W_JHU_20190112_LUMOS_C3N-01648_NAT.mzML			DIA
/storage/yufe/results/msfragger_dia_paper/ccrcc_175/msfraggerdia/CPTAC_CCRCC_W_JHU_20190112_LUMOS_C3N-01648_T.mzML			DIA
/storage/yufe/results/msfragger_dia_paper/ccrcc_175/msfraggerdia/CPTAC_CCRCC_W_JHU_20190112_LUMOS_C3N-01649_NAT.mzML			DIA
/storage/yufe/results/msfragger_dia_paper/ccrcc_175/msfraggerdia/CPTAC_CCRCC_W_JHU_20190112_LUMOS_C3N-01649_T.mzML			DIA
/storage/yufe/results/msfragger_dia_paper/ccrcc_175/msfraggerdia/CPTAC_CCRCC_W_JHU_20190112_LUMOS_C3N-01651_NAT.mzML			DIA
/storage/yufe/results/msfragger_dia_paper/ccrcc_175/msfraggerdia/CPTAC_CCRCC_W_JHU_20190112_LUMOS_C3N-01651_T.mzML			DIA
/storage/yufe/results/msfragger_dia_paper/ccrcc_175/msfraggerdia/CPTAC_CCRCC_W_JHU_20190112_LUMOS_C3N-01808_NAT.mzML			DIA
/storage/yufe/results/msfragger_dia_paper/ccrcc_175/msfraggerdia/CPTAC_CCRCC_W_JHU_20190112_LUMOS_C3N-01808_T.mzML			DIA
