## Supplementary Data 1 for "One-stop analysis of DIA proteomics data using MSFragger-DIA and FragPipe computational platform": #runningTimes.txt

Job	Running time [min]	Start date	Start time	End date	End time
Configuring	0.016799925	03/05/2022	12:56:39	03/05/2022	12:56:40
Assemble run info	0.12291413166666666	03/05/2022	12:56:40	03/05/2022	12:56:48
Finish run info	0.016780218333333333	03/05/2022	12:56:48	03/05/2022	12:56:49
Testing fasta files	0.15018758	03/05/2022	12:56:49	03/05/2022	12:56:58
Testing raw files	0.040032775	03/05/2022	12:56:58	03/05/2022	12:57:00
Feature detection	2.0419114533333333	03/05/2022	12:57:00	03/05/2022	12:59:03
Deisotoping	0.441672205	03/05/2022	12:59:03	03/05/2022	12:59:29
MS/MS preparation	0.10712580833333334	03/05/2022	12:59:29	03/05/2022	12:59:36
Calculating peak properties	0.074658245	03/05/2022	12:59:36	03/05/2022	12:59:40
Combining apl files for first search	0.016793878333333335	03/05/2022	12:59:40	03/05/2022	12:59:41
Preparing searches	3.050939195	03/05/2022	12:59:41	03/05/2022	13:02:44
DIA preparation1	0.016774968333333334	03/05/2022	13:02:44	03/05/2022	13:02:45
DIA preparation2	4.95070737	03/05/2022	13:02:45	03/05/2022	13:07:42
DIA preparation3	13.542968798333334	03/05/2022	13:07:42	03/05/2022	13:21:15
DIA library search1	0.86787939	03/05/2022	13:21:15	03/05/2022	13:22:07
DIA library search2	2.571953375	03/05/2022	13:22:07	03/05/2022	13:24:41
DIA library search3	23.05361706	03/05/2022	13:24:41	03/05/2022	13:47:44
Peptide FDR1	57.542740005	03/05/2022	13:47:44	03/05/2022	14:45:17
Peptide FDR2	1.88942035	03/05/2022	14:45:17	03/05/2022	14:47:10
Peptide FDR3	1.7727188666666667	03/05/2022	14:47:10	03/05/2022	14:48:57
DIA quant preparation1	0.6168564116666667	03/05/2022	14:48:57	03/05/2022	14:49:34
DIA quant processing quant matches	1.1059876483333333	03/05/2022	14:49:34	03/05/2022	14:50:40
Preparing combined folder	0.23347826333333332	03/05/2022	14:50:40	03/05/2022	14:50:54
Prepare protein assembly	2.13369143	03/05/2022	14:50:54	03/05/2022	14:53:02
Assembling proteins	2.122756931666667	03/05/2022	14:53:02	03/05/2022	14:55:09
Assembling unidentified peptides	0.022591126666666666	03/05/2022	14:55:09	03/05/2022	14:55:11
Finish protein assembly	0.8668766283333333	03/05/2022	14:55:11	03/05/2022	14:56:03
Updating identifications	0.02259354	03/05/2022	14:56:03	03/05/2022	14:56:04
Label-free preparation	0.016781945	03/05/2022	14:56:04	03/05/2022	14:56:05
Label-free normalization	0.050116701666666666	03/05/2022	14:56:05	03/05/2022	14:56:08
Label-free quantification	0.039282925	03/05/2022	14:56:08	03/05/2022	14:56:11
Label-free collect	0.03344613833333333	03/05/2022	14:56:11	03/05/2022	14:56:13
Estimating complexity	0.022579588333333334	03/05/2022	14:56:13	03/05/2022	14:56:14
Prepare writing tables	0.03344370333333333	03/05/2022	14:56:14	03/05/2022	14:56:16
Writing tables	3.8230893983333334	03/05/2022	14:56:16	03/05/2022	15:00:05
Finish writing tables	0.050114788333333334	03/05/2022	15:00:05	03/05/2022	15:00:08
