## Supplementary Data 1 for "One-stop analysis of DIA proteomics data using MSFragger-DIA and FragPipe computational platform": lcms-files_2022-08-20_21-43-23.fp-manifest

/storage/yufe/data/JPST001233/mzml/5cells_1500pg/20210430_PC9-750pg_60K-IT118-DIA-IW10_01.mzML			DIA
/storage/yufe/data/JPST001233/mzml/5cells_1500pg/20210430_PC9-750pg_60K-IT118-DIA-IW10_02.mzML			DIA
/storage/yufe/data/JPST001233/mzml/5cells_1500pg/20210430_PC9-750pg_60K-IT118-DIA-IW10_03.mzML			DIA
/storage/yufe/data/JPST001233/mzml/5cells_1500pg/20210430_PC9lib-1500pg_60K-IT118-DIA-IW10_01.mzML			DIA
/storage/yufe/data/JPST001233/mzml/5cells_1500pg/20210430_PC9lib-1500pg_60K-IT118-DIA-IW10_02.mzML			DIA
/storage/yufe/data/JPST001233/mzml/5cells_1500pg/20210430_PC9lib-1500pg_60K-IT118-DIA-IW10_03.mzML			DIA
/storage/yufe/data/JPST001233/mzml/5cells_1500pg/20210430_PC9lib-1500pg_60K-IT118-DIA-IW10_04.mzML			DIA
/storage/yufe/data/JPST001233/mzml/5cells_1500pg/20210430_PC9lib-1500pg_60K-IT118-DIA-IW10_05.mzML			DIA
/storage/yufe/data/JPST001233/mzml/5cells_1500pg/20210430_PC9lib-1500pg_60K-IT118-DIA-IW10_06.mzML			DIA
