## Supplementary Data 1 for "One-stop analysis of DIA proteomics data using MSFragger-DIA and FragPipe computational platform": #runningTimes.txt

Job	Running time [min]	Start date	Start time	End date	End time
Configuring	0.01680058	03/05/2022	15:01:18	03/05/2022	15:01:19
Assemble run info	0.17255254	03/05/2022	15:01:19	03/05/2022	15:01:30
Finish run info	0.016776501666666666	03/05/2022	15:01:30	03/05/2022	15:01:31
Testing fasta files	0.13345260166666667	03/05/2022	15:01:31	03/05/2022	15:01:39
Testing raw files	0.03926659833333333	03/05/2022	15:01:39	03/05/2022	15:01:41
Feature detection	4.123620408333333	03/05/2022	15:01:41	03/05/2022	15:05:49
Deisotoping	2.856503141666667	03/05/2022	15:05:49	03/05/2022	15:08:40
MS/MS preparation	0.08932248	03/05/2022	15:08:40	03/05/2022	15:08:45
Calculating peak properties	0.03947596	03/05/2022	15:08:45	03/05/2022	15:08:48
Combining apl files for first search	0.016778776666666665	03/05/2022	15:08:48	03/05/2022	15:08:49
Preparing searches	2.900426571666667	03/05/2022	15:08:49	03/05/2022	15:11:43
DIA preparation1	0.016775781666666666	03/05/2022	15:11:43	03/05/2022	15:11:44
DIA preparation2	4.950805973333333	03/05/2022	15:11:44	03/05/2022	15:16:41
DIA preparation3	17.060413878333332	03/05/2022	15:16:41	03/05/2022	15:33:44
DIA library search1	1.13441657	03/05/2022	15:33:44	03/05/2022	15:34:53
DIA library search2	2.45120514	03/05/2022	15:34:53	03/05/2022	15:37:20
DIA library search3	63.738983983333334	03/05/2022	15:37:20	03/05/2022	16:41:04
Peptide FDR1	129.58397273833333	03/05/2022	16:41:04	03/05/2022	18:50:39
Peptide FDR2	14.907586185	03/05/2022	18:50:39	03/05/2022	19:05:33
Peptide FDR3	13.590750041666666	03/05/2022	19:05:33	03/05/2022	19:19:09
DIA quant preparation1	4.000565778333334	03/05/2022	19:19:09	03/05/2022	19:23:09
DIA quant processing quant matches	8.473522458333333	03/05/2022	19:23:09	03/05/2022	19:31:37
Preparing combined folder	0.23348115333333333	03/05/2022	19:31:37	03/05/2022	19:31:51
Prepare protein assembly	17.568718655	03/05/2022	19:31:51	03/05/2022	19:49:25
Assembling proteins	30.192500695	03/05/2022	19:49:25	03/05/2022	20:19:37
Assembling unidentified peptides	0.022581696666666668	03/05/2022	20:19:37	03/05/2022	20:19:38
Finish protein assembly	3.3838056583333334	03/05/2022	20:19:38	03/05/2022	20:23:01
Updating identifications	0.022565466666666666	03/05/2022	20:23:01	03/05/2022	20:23:03
Label-free preparation	0.016782776666666666	03/05/2022	20:23:03	03/05/2022	20:23:04
Label-free normalization	0.20013124666666668	03/05/2022	20:23:04	03/05/2022	20:23:16
Label-free quantification	0.13929963166666667	03/05/2022	20:23:16	03/05/2022	20:23:24
Label-free collect	0.11678948	03/05/2022	20:23:24	03/05/2022	20:23:31
Estimating complexity	0.12256925833333333	03/05/2022	20:23:31	03/05/2022	20:23:38
Prepare writing tables	0.033445645	03/05/2022	20:23:38	03/05/2022	20:23:40
Writing tables	3.923101205	03/05/2022	20:23:40	03/05/2022	20:27:36
Finish writing tables	0.15012452166666668	03/05/2022	20:27:36	03/05/2022	20:27:45
