## Supplementary Data 1 for "One-stop analysis of DIA proteomics data using MSFragger-DIA and FragPipe computational platform": lcms-files_2022-08-20_13-49-29.fp-manifest

/storage/yufe/data/PXD022992/mzml/phos/201905024_F_7951_phos_1.mzML			DIA
/storage/yufe/data/PXD022992/mzml/phos/201905024_F_7951_phos_2.mzML			DIA
/storage/yufe/data/PXD022992/mzml/phos/201905024_F_HTB69_phos_1.mzML			DIA
/storage/yufe/data/PXD022992/mzml/phos/201905024_F_HTB69_phos_2.mzML			DIA
/storage/yufe/data/PXD022992/mzml/phos/201905024_F_SH4_phos_1.mzML			DIA
/storage/yufe/data/PXD022992/mzml/phos/201905024_F_SH4_phos_2.mzML			DIA
/storage/yufe/data/PXD022992/mzml/phos/201905024_S_A375_phos_1.mzML			DIA
/storage/yufe/data/PXD022992/mzml/phos/201905024_S_A375_phos_2.mzML			DIA
/storage/yufe/data/PXD022992/mzml/phos/201905024_S_G361_phos_2.mzML			DIA
/storage/yufe/data/PXD022992/mzml/phos/201905024_S_G361_phoso_1.mzML			DIA
/storage/yufe/data/PXD022992/mzml/phos/201905024_S_SK_phos_1.mzML			DIA
/storage/yufe/data/PXD022992/mzml/phos/201905024_S_SK_phos_2.mzML			DIA
