## Supplementary Data 1 for "One-stop analysis of DIA proteomics data using MSFragger-DIA and FragPipe computational platform": #runningTimes.txt

Job	Running time [min]	Start date	Start time	End date	End time
Configuring	0.0171724533333333	09/08/2022	13:29:40	09/08/2022	13:29:41
Assemble run info	0.190765881666667	09/08/2022	13:29:41	09/08/2022	13:29:52
Finish run info	0.0171836883333333	09/08/2022	13:29:52	09/08/2022	13:29:53
Testing fasta files	0.067794325	09/08/2022	13:29:53	09/08/2022	13:29:57
Testing raw files	0.05548228	09/08/2022	13:29:57	09/08/2022	13:30:00
Feature detection	11.7928893133333	09/08/2022	13:30:00	09/08/2022	13:41:48
Deisotoping	8.00670424666667	09/08/2022	13:41:48	09/08/2022	13:49:48
MS/MS preparation	0.25819594	09/08/2022	13:49:48	09/08/2022	13:50:04
Calculating peak properties	0.15680923	09/08/2022	13:50:04	09/08/2022	13:50:13
Combining apl files for first search	0.0169303733333333	09/08/2022	13:50:13	09/08/2022	13:50:14
Preparing searches	1.83976719166667	09/08/2022	13:50:14	09/08/2022	13:52:05
DIA preparation1	0.017168985	09/08/2022	13:52:05	09/08/2022	13:52:06
DIA preparation2	2.51477038333333	09/08/2022	13:52:06	09/08/2022	13:54:37
DIA preparation4	64.399773305	09/08/2022	13:54:37	09/08/2022	14:59:01
DIA library search1	7.11837310166667	09/08/2022	14:59:01	09/08/2022	15:06:08
DIA library search2	17.2947733016667	09/08/2022	15:06:08	09/08/2022	15:23:25
DIA library search3	289.971090305	09/08/2022	15:23:25	09/08/2022	20:13:24
Peptide FDR1	112.080010068333	09/08/2022	20:13:24	09/08/2022	22:05:29
Peptide FDR2	61.6505544216667	09/08/2022	22:05:29	09/08/2022	23:07:08
Peptide FDR3	72.3122258866667	09/08/2022	23:07:08	10/08/2022	00:19:26
DIA quant preparation1	7.23251373333333	10/08/2022	00:19:26	10/08/2022	00:26:40
DIA quant processing quant matches	51.67588065	10/08/2022	00:26:40	10/08/2022	01:18:21
Preparing combined folder	0.168473205	10/08/2022	01:18:21	10/08/2022	01:18:31
Prepare protein assembly	24.86435267	10/08/2022	01:18:31	10/08/2022	01:43:23
Assembling proteins	513.33486285	10/08/2022	01:43:23	10/08/2022	10:16:43
Assembling unidentified peptides	0.0219347333333333	10/08/2022	10:16:43	10/08/2022	10:16:44
Finish protein assembly	3.31267584666667	10/08/2022	10:16:44	10/08/2022	10:20:03
Updating identifications	0.0218959333333333	10/08/2022	10:20:03	10/08/2022	10:20:04
Label-free preparation	0.01699482	10/08/2022	10:20:04	10/08/2022	10:20:05
Label-free normalization	0.336485426666667	10/08/2022	10:20:05	10/08/2022	10:20:25
Label-free quantification	0.443145776666667	10/08/2022	10:20:25	10/08/2022	10:20:52
Label-free collect	0.117697733333333	10/08/2022	10:20:52	10/08/2022	10:20:59
Estimating complexity	0.37553884	10/08/2022	10:20:59	10/08/2022	10:21:22
Prepare writing tables	0.03408335	10/08/2022	10:21:22	10/08/2022	10:21:24
Writing tables	2.79719865666667	10/08/2022	10:21:24	10/08/2022	10:24:12
Finish writing tables	0.151532548333333	10/08/2022	10:24:12	10/08/2022	10:24:21
