## Supplementary Data 1 for "One-stop analysis of DIA proteomics data using MSFragger-DIA and FragPipe computational platform": #runningTimes.txt

Job	Running time [min]	Start date	Start time	End date	End time
Configuring	0.016799033333333335	01/08/2022	16:20:27	01/08/2022	16:20:28
Assemble run info	0.13922732	01/08/2022	16:20:28	01/08/2022	16:20:36
Finish run info	0.01677629	01/08/2022	16:20:36	01/08/2022	16:20:37
Testing fasta files	0.13345351666666666	01/08/2022	16:20:37	01/08/2022	16:20:45
Testing raw files	0.03926932833333333	01/08/2022	16:20:45	01/08/2022	16:20:47
Feature detection	4.99113013	01/08/2022	16:20:47	01/08/2022	16:25:47
Deisotoping	5.3741644583333334	01/08/2022	16:25:47	01/08/2022	16:31:09
MS/MS preparation	0.13940871166666666	01/08/2022	16:31:09	01/08/2022	16:31:18
Calculating peak properties	0.07282388333333334	01/08/2022	16:31:18	01/08/2022	16:31:22
Combining apl files for first search	0.016776955	01/08/2022	16:31:22	01/08/2022	16:31:23
Preparing searches	2.8337592783333334	01/08/2022	16:31:23	01/08/2022	16:34:13
DIA preparation1	0.016774623333333332	01/08/2022	16:34:13	01/08/2022	16:34:14
DIA preparation2	4.750609665	01/08/2022	16:34:14	01/08/2022	16:38:59
DIA preparation4	30.688175788333332	01/08/2022	16:38:59	01/08/2022	17:09:40
DIA library search1	5.871604193333333	01/08/2022	17:09:40	01/08/2022	17:15:33
DIA library search2	13.20795153	01/08/2022	17:15:33	01/08/2022	17:28:45
DIA library search3	162.49682278833333	01/08/2022	17:28:45	01/08/2022	20:11:15
Peptide FDR1	123.01484022	01/08/2022	20:11:15	01/08/2022	22:14:16
Peptide FDR2	20.374728261666668	01/08/2022	22:14:16	01/08/2022	22:34:38
Peptide FDR3	12.340466365	01/08/2022	22:34:38	01/08/2022	22:46:59
DIA quant preparation1	12.618163778333333	01/08/2022	22:46:59	01/08/2022	22:59:36
DIA quant processing quant matches	10.790282656666667	01/08/2022	22:59:36	01/08/2022	23:10:23
Preparing combined folder	0.23347289166666665	01/08/2022	23:10:23	01/08/2022	23:10:37
Prepare protein assembly	15.3016198	01/08/2022	23:10:37	01/08/2022	23:25:55
Assembling proteins	112.68393422666666	01/08/2022	23:25:55	02/08/2022	01:18:36
Assembling unidentified peptides	0.022589898333333334	02/08/2022	01:18:36	02/08/2022	01:18:38
Finish protein assembly	6.134122606666667	02/08/2022	01:18:38	02/08/2022	01:24:46
Updating identifications	0.022557536666666666	02/08/2022	01:24:46	02/08/2022	01:24:47
Label-free preparation	0.016786706666666668	02/08/2022	01:24:47	02/08/2022	01:24:48
Label-free normalization	0.5168818216666666	02/08/2022	01:24:48	02/08/2022	01:25:19
Label-free quantification	0.38950288833333335	02/08/2022	01:25:19	02/08/2022	01:25:43
Label-free collect	0.23346774166666667	02/08/2022	01:25:43	02/08/2022	01:25:57
Estimating complexity	0.13922196	02/08/2022	01:25:57	02/08/2022	01:26:05
Prepare writing tables	0.03344717	02/08/2022	01:26:05	02/08/2022	01:26:07
Writing tables	3.806321086666667	02/08/2022	01:26:07	02/08/2022	01:29:55
Finish writing tables	0.33347884333333333	02/08/2022	01:29:55	02/08/2022	01:30:15
