## Supplementary Data 1 for "One-stop analysis of DIA proteomics data using MSFragger-DIA and FragPipe computational platform": lcms-files_2022-08-20_21-45-52.fp-manifest

/storage/yufe/data/JPST000971/mzml/20201112_MEC1-MF-1cell-Eclipse-DIA-01.mzML			DIA
/storage/yufe/data/JPST000971/mzml/20201112_MEC1-MF-1cell-Eclipse-DIA-02.mzML			DIA
/storage/yufe/data/JPST000971/mzml/20201112_MEC1-MF-1cell-Eclipse-DIA-03.mzML			DIA
/storage/yufe/data/JPST000971/mzml/MicroProt-MEC1-smallscale-lib12x/20201106_MEC1-MF-10cells-Eclipse-DIA-01.mzML			DIA
/storage/yufe/data/JPST000971/mzml/MicroProt-MEC1-smallscale-lib12x/20201106_MEC1-MF-10cells-Eclipse-DIA-02.mzML			DIA
/storage/yufe/data/JPST000971/mzml/MicroProt-MEC1-smallscale-lib12x/20201106_MEC1-MF-10cells-Eclipse-DIA-03.mzML			DIA
/storage/yufe/data/JPST000971/mzml/MicroProt-MEC1-smallscale-lib12x/20201112_MEC1-MF-10cells-Eclipse-DIA-01.mzML			DIA
/storage/yufe/data/JPST000971/mzml/MicroProt-MEC1-smallscale-lib12x/20201112_MEC1-MF-10cells-Eclipse-DIA-02.mzML			DIA
/storage/yufe/data/JPST000971/mzml/MicroProt-MEC1-smallscale-lib12x/20201112_MEC1-MF-10cells-Eclipse-DIA-03.mzML			DIA
/storage/yufe/data/JPST000971/mzml/MicroProt-MEC1-smallscale-lib12x/20201119_MEC1-Vial-1500pg-Eclipse-DDA-01.mzML			DDA
/storage/yufe/data/JPST000971/mzml/MicroProt-MEC1-smallscale-lib12x/20201119_MEC1-Vial-1500pg-Eclipse-DDA-02.mzML			DDA
/storage/yufe/data/JPST000971/mzml/MicroProt-MEC1-smallscale-lib12x/20201119_MEC1-Vial-1500pg-Eclipse-DDA-03.mzML			DDA
/storage/yufe/data/JPST000971/mzml/MicroProt-MEC1-smallscale-lib12x/20201119_MEC1-Vial-1500pg-Eclipse-DIA-01.mzML			DIA
/storage/yufe/data/JPST000971/mzml/MicroProt-MEC1-smallscale-lib12x/20201119_MEC1-Vial-1500pg-Eclipse-DIA-02.mzML			DIA
/storage/yufe/data/JPST000971/mzml/MicroProt-MEC1-smallscale-lib12x/20201119_MEC1-Vial-1500pg-Eclipse-DIA-03.mzML			DIA
