## Supplementary Data 1 for "One-stop analysis of DIA proteomics data using MSFragger-DIA and FragPipe computational platform": #runningTimes.txt

Job	Running time [min]	Start date	Start time	End date	End time
Configuring	0.01679839	03/05/2022	17:05:46	03/05/2022	17:05:47
Assemble run info	0.28922520333333335	03/05/2022	17:05:47	03/05/2022	17:06:05
Finish run info	0.016779231666666665	03/05/2022	17:06:05	03/05/2022	17:06:06
Testing fasta files	0.133463985	03/05/2022	17:06:06	03/05/2022	17:06:14
Testing raw files	0.039264315	03/05/2022	17:06:14	03/05/2022	17:06:16
Feature detection	3.7398294433333334	03/05/2022	17:06:16	03/05/2022	17:10:01
Deisotoping	1.9561542783333334	03/05/2022	17:10:01	03/05/2022	17:11:58
MS/MS preparation	0.122685645	03/05/2022	17:11:58	03/05/2022	17:12:05
Calculating peak properties	0.055942085	03/05/2022	17:12:05	03/05/2022	17:12:09
Combining apl files for first search	0.016778125	03/05/2022	17:12:09	03/05/2022	17:12:10
Preparing searches	2.8005096033333334	03/05/2022	17:12:10	03/05/2022	17:14:58
DIA preparation1	0.016776435	03/05/2022	17:14:58	03/05/2022	17:14:59
DIA preparation2	4.9840849516666665	03/05/2022	17:14:59	03/05/2022	17:19:58
DIA preparation3	18.829549871666668	03/05/2022	17:19:58	03/05/2022	17:38:48
DIA library search1	1.5848433416666667	03/05/2022	17:38:48	03/05/2022	17:40:23
DIA library search2	3.21848346	03/05/2022	17:40:23	03/05/2022	17:43:36
DIA library search3	49.087469393333336	03/05/2022	17:43:36	03/05/2022	18:32:41
Peptide FDR1	106.867936715	03/05/2022	18:32:41	03/05/2022	20:19:33
Peptide FDR2	4.573192393333334	03/05/2022	20:19:33	03/05/2022	20:24:07
Peptide FDR3	4.439817811666667	03/05/2022	20:24:07	03/05/2022	20:28:34
DIA quant preparation1	1.2836624266666667	03/05/2022	20:28:34	03/05/2022	20:29:51
DIA quant processing quant matches	2.722839731666667	03/05/2022	20:29:51	03/05/2022	20:32:34
Preparing combined folder	0.23347143166666667	03/05/2022	20:32:34	03/05/2022	20:32:48
Prepare protein assembly	3.9838740416666667	03/05/2022	20:32:48	03/05/2022	20:36:47
Assembling proteins	4.239728058333333	03/05/2022	20:36:47	03/05/2022	20:41:02
Assembling unidentified peptides	0.022584615	03/05/2022	20:41:02	03/05/2022	20:41:03
Finish protein assembly	0.7502052866666666	03/05/2022	20:41:03	03/05/2022	20:41:48
Updating identifications	0.022556578333333334	03/05/2022	20:41:48	03/05/2022	20:41:49
Label-free preparation	0.016782118333333332	03/05/2022	20:41:49	03/05/2022	20:41:50
Label-free normalization	0.03344805333333333	03/05/2022	20:41:50	03/05/2022	20:41:52
Label-free quantification	0.03955258	03/05/2022	20:41:52	03/05/2022	20:41:55
Label-free collect	0.03344842333333333	03/05/2022	20:41:55	03/05/2022	20:41:57
Estimating complexity	0.07257663666666667	03/05/2022	20:41:57	03/05/2022	20:42:01
Prepare writing tables	0.033448105	03/05/2022	20:42:01	03/05/2022	20:42:03
Writing tables	3.7732387783333334	03/05/2022	20:42:03	03/05/2022	20:45:50
Finish writing tables	0.150129635	03/05/2022	20:45:50	03/05/2022	20:45:59
