## Supplementary Data 1 for "One-stop analysis of DIA proteomics data using MSFragger-DIA and FragPipe computational platform": lcms-files_2022-08-21_16-25-31.fp-manifest

/storage/yufe/data/JPST000971/mzml/20201112_MEC1-MF-100cells-Eclipse-DIA-01.mzML			DIA
/storage/yufe/data/JPST000971/mzml/20201112_MEC1-MF-100cells-Eclipse-DIA-02.mzML			DIA
/storage/yufe/data/JPST000971/mzml/20201112_MEC1-MF-100cells-Eclipse-DIA-03.mzML			DIA
/storage/yufe/data/JPST000971/mzml/MicroProt-MEC1-largescale-lib8x/20201120_MCE1-Vial-750ng-Eclipse-DDA-02.mzML			DDA
/storage/yufe/data/JPST000971/mzml/MicroProt-MEC1-largescale-lib8x/20201120_MCE1-Vial-750ng-Eclipse-DDA-03.mzML			DDA
/storage/yufe/data/JPST000971/mzml/MicroProt-MEC1-largescale-lib8x/20201120_MCE1-Vial-750ng-Eclipse-DDA-04.mzML			DDA
/storage/yufe/data/JPST000971/mzml/MicroProt-MEC1-largescale-lib8x/20201120_MEC1-Vial-750ng-Eclipse-DDA-01.mzML			DDA
/storage/yufe/data/JPST000971/mzml/MicroProt-MEC1-largescale-lib8x/20201120_MEC1-Vial-750ng-Eclipse-DIA-01.mzML			DIA
/storage/yufe/data/JPST000971/mzml/MicroProt-MEC1-largescale-lib8x/20201120_MEC1-Vial-750ng-Eclipse-DIA-02.mzML			DIA
/storage/yufe/data/JPST000971/mzml/MicroProt-MEC1-largescale-lib8x/20201120_MEC1-Vial-750ng-Eclipse-DIA-03.mzML			DIA
/storage/yufe/data/JPST000971/mzml/MicroProt-MEC1-largescale-lib8x/20201120_MEC1-Vial-750ng-Eclipse-DIA-04.mzML			DIA
