## Supplementary Data 1 for "One-stop analysis of DIA proteomics data using MSFragger-DIA and FragPipe computational platform": #runningTimes.txt

Job	Running time [min]	Start date	Start time	End date	End time
Configuring	0.016800241666666667	04/05/2022	09:27:54	04/05/2022	09:27:55
Assemble run info	0.305897185	04/05/2022	09:27:55	04/05/2022	09:28:14
Finish run info	0.01677704	04/05/2022	09:28:14	04/05/2022	09:28:15
Testing fasta files	0.13345560833333334	04/05/2022	09:28:15	04/05/2022	09:28:23
Testing raw files	0.03926598666666667	04/05/2022	09:28:23	04/05/2022	09:28:25
Feature detection	4.956893448333333	04/05/2022	09:28:25	04/05/2022	09:33:22
Deisotoping	3.2231926966666666	04/05/2022	09:33:22	04/05/2022	09:36:36
MS/MS preparation	0.08940843833333334	04/05/2022	09:36:36	04/05/2022	09:36:41
Calculating peak properties	0.03937759666666667	04/05/2022	09:36:41	04/05/2022	09:36:43
Combining apl files for first search	0.016779098333333332	04/05/2022	09:36:43	04/05/2022	09:36:44
Preparing searches	2.8671005016666666	04/05/2022	09:36:44	04/05/2022	09:39:37
DIA preparation1	0.016776706666666665	04/05/2022	09:39:37	04/05/2022	09:39:38
DIA preparation2	4.983985371666667	04/05/2022	09:39:38	04/05/2022	09:44:37
DIA preparation3	13.95812956	04/05/2022	09:44:37	04/05/2022	09:58:34
DIA library search1	1.6009303	04/05/2022	09:58:34	04/05/2022	10:00:10
DIA library search2	3.4677729016666667	04/05/2022	10:00:10	04/05/2022	10:03:38
DIA library search3	79.48725988166666	04/05/2022	10:03:38	04/05/2022	11:23:07
Peptide FDR1	130.83324286333334	04/05/2022	11:23:07	04/05/2022	13:33:57
Peptide FDR2	15.990995683333333	04/05/2022	13:33:57	04/05/2022	13:49:57
Peptide FDR3	15.80766348	04/05/2022	13:49:57	04/05/2022	14:05:45
DIA quant preparation1	3.333828881666667	04/05/2022	14:05:45	04/05/2022	14:09:05
DIA quant processing quant matches	9.490340706666666	04/05/2022	14:09:05	04/05/2022	14:18:35
Preparing combined folder	0.23347578833333332	04/05/2022	14:18:35	04/05/2022	14:18:49
Prepare protein assembly	15.207007943333334	04/05/2022	14:18:49	04/05/2022	14:34:01
Assembling proteins	35.57995185833333	04/05/2022	14:34:01	04/05/2022	15:09:36
Assembling unidentified peptides	0.022598693333333333	04/05/2022	15:09:36	04/05/2022	15:09:37
Finish protein assembly	2.5003836	04/05/2022	15:09:37	04/05/2022	15:12:07
Updating identifications	0.022554356666666667	04/05/2022	15:12:07	04/05/2022	15:12:09
Label-free preparation	0.016783856666666666	04/05/2022	15:12:09	04/05/2022	15:12:10
Label-free normalization	0.08345806833333333	04/05/2022	15:12:10	04/05/2022	15:12:15
Label-free quantification	0.0895405	04/05/2022	15:12:15	04/05/2022	15:12:20
Label-free collect	0.10012064833333334	04/05/2022	15:12:20	04/05/2022	15:12:26
Estimating complexity	0.13924736833333334	04/05/2022	15:12:26	04/05/2022	15:12:34
Prepare writing tables	0.033445755	04/05/2022	15:12:34	04/05/2022	15:12:37
Writing tables	3.7730900966666665	04/05/2022	15:12:37	04/05/2022	15:16:23
Finish writing tables	0.11678601166666666	04/05/2022	15:16:23	04/05/2022	15:16:30
